# Chaos and repetition in algal evolution: A Chrysophyceae eco-genomic framework

**DOI:** 10.64898/2026.10.27.762293

**Authors:** Louis Graf, Emily Zajac, Ian Probert, Xiaoyu Zhang, Richard G. Dorrell

## Abstract

- The Chrysophyceae are an algal class that, within relatively short evolutionary distances, have repeatedly adopted multiple trophic strategies (photoautotrophy, mixotrophy, heterotrophy) and are ubiquitous across marine, freshwater and cryosphere ecosystems.
- Historical understanding of marine chrysophytes has lagged behind that of freshwater taxa, limiting our ability to identify what genes determine their cellular and ecosystem function.
- We leverage new transcriptomes, meta-genomes and computational predictions to reveal the functional, genetic and eco-physiological diversity of Chrysophyceae, including newly documented marine groups.
- We show that their common ancestor was likely a marine mixotroph, with multiple independent colonizations of freshwater and cryospheres, and evolution of photoautotrophic and heterotrophic life-strategies.
- We identify characteristic biogeographical distributions for different Chrysophyceae orders, including new ones linking marine and freshwater cryospheres.
- We document convergent gene losses relating to cryotolerance, photosynthesis, and phagocytosis, including novel families widely spread across the algal tree of life.
- We map meta-gene distributions of marker genes and impute a latitudinal shift in Chrysophyceae trophic strategy, with photoautotrophy predominant in polar oceans and heterotrophy in oligotrophic tropical waters.
- Our study identifies new gene markers that may be determinant of lifestyle shifts across the algal tree of life and reveals probable responses of marine chrysophytes to climate change.
