## Supplementary Tables 1-6 for "Chaos and repetition in algal evolution: A Chrysophyceae eco-genomic framework": SupplementaryTable_1.xlsx

### Sheet: Supplementary_Table_1
Supplementary Table 1. Description of the dataset used in the study. The different taxa were combined based on their BUSCO completeness. The predicted trophism values were derived from the model prediction from Burns et al. 2018. For ancestral trait reconstruction and comparative genomics, the values were determined based on the origin of the culture or MAGs for the "Habitat" and "Cryosphere" and…
Taxa	Source	BUSCO completeness (Complete + Fragmented)	Taxa combination	TotalGenes	BUSCO completeness (Complete + Fragmented)	Observed Trophism	Phagocyte-generalist pred.	Phagocyte-entamoebid pred.	Phagocyte-rozellid pred.	Prototrophy pred.	Photosynthesis pred.	Predicted Trophism	Habitat	Cryosphere	Photosynthesis	Phagotrophy
Pinguiococcus pyrenoidosus CCMP2078	MMETSP1160	71.3	Pinguiococcus pyrenoidosus CCMP2078	11688	71.3	Mixotroph	-	-	-	-	-	Mixotroph	Marine	Mesosphere	Photosynthesis	Phagotroph
Phaeomonas parva CCMP2877	MMETSP1163	73.6	Phaeomonas parva CCMP2877	20716	73.6	Mixotroph	-	-	-	-	-	Mixotroph	Marine	Mesosphere	Photosynthesis	Phagotroph
Glossomastix chrysoplastos Bailleul	SRR21570631	76.7	Glossomastix chrysoplastos Bailleul	22359	76.7	Mixotroph	-	-	-	-	-	Mixotroph	Marine	Mesosphere	Photosynthesis	Phagotroph
Glossomastix chrysoplastos RCC3688	SRR21570630	76	Glossomastix chrysoplastos RCC3688	33429	76	Mixotroph	-	-	-	-	-	Mixotroph	Marine	Mesosphere	Photosynthesis	Phagotroph
Synchroma pusillum CCMP3072	MMETSP1452	72.1	Synchroma pusillum CCMP3072	10071	72.1	Mixotroph	-	-	-	-	-	Mixotroph	Marine	Mesosphere	Photosynthesis	Phagotroph
Acrispumella msimbaziensis JBAF33	Beisser et al., 2017	11.3	Acrispumella msimbaziensis JBAF33	3412	11.3	Heterotroph	0.00026674	0.0016056	0.00700994	0.00027324	0.000606375	Parasite	Freshwater	Mesosphere	Na	Na
Apoikiospumella mondseeiensis JBM08	Beisser et al., 2017	4.7	Apoikiospumella mondseeiensis JBM08	9438	4.7	Heterotroph	8.25507e-06	0.000119966	0.000415932	0.0238598	0.00122306	Parasite	Freshwater	Mesosphere	Na	Na
Chlorochromonas danica CCMP3279	ERR13916157	78.8	Chlorochromonas danica CCMP3279	16351	78.8	Photoautotroph	0.9673	0.968628	0.31549	0.9045	0.897898	Mixotroph	Freshwater	Mesosphere	Photosynthesis	Phagotroph
Chromulina chionophilia CCMP261	SRR29150330	85.1	Chromulina chionophilia CCMP261	21824	85.1	Mixotroph	0.340561	0.363683	0.188154	0.910828	0.983638	Photoautotroph	Freshwater	Mesosphere	Photosynthesis	Photoautotroph
Chromulina nebulosa UTEX LB-2642	MMETSP1095	66.3	Chromulina nebulosa UTEX LB-2642	12878	66.3	Mixotroph	0.684031	0.687552	0.17209	0.880357	0.759045	Mixotroph	Freshwater	Mesosphere	Photosynthesis	Phagotroph
Chrysamoeba radians NIES-2890	SRR27254668	63.2	Chrysamoeba radians NIES-2890	16795	63.2	Mixotroph	0.32243	0.566612	0.19146	0.9589	0.948228	Photoautotroph	Freshwater	Mesosphere	Photosynthesis	Photoautotroph
Chrysosaccus sp. CMP1156	SRR29150319	87.5	Chrysosaccus sp. CMP1156	26440	87.5	Photoautotroph	0.297946	0.625399	0.354729	0.942862	0.921035	Photoautotroph	Freshwater	Mesosphere	Photosynthesis	Photoautotroph
Chrysoxys sp. RCC6677	SRR21570632	87.1	Chrysoxys sp. RCC6677	43280	87.1	Photoautotroph	0.981786	0.957694	0.439346	0.974939	0.971857	Mixotroph	Marine	Mesosphere	Photosynthesis	Phagotroph
MAG-concoct16	Busi et al., 2022	6.3	comb.MAG-concoct16_MAG-concoct129_MAG-concoct239	28018	75.7	unknown	0.0259193	0.0917341	0.222812	0.907562	0.977068	Photoautotroph	Freshwater	Cryosphere	Photosynthesis	Photoautotroph
MAG-concoct129	Busi et al., 2022	9
MAG-concoct239	Busi et al., 2022	12.9
MAG-concoct54	Busi et al., 2022	57.2	concoct_54	11561	57.2	unknown	0.0236737	0.0730238	0.133573	0.777327	0.674566	Photoautotroph	Freshwater	Cryosphere	Photosynthesis	Photoautotroph
MAG-concoct140	Busi et al., 2022	42.7	concoct_140	18433	42.7	unknown	0.0242876	0.0768032	0.208343	0.321986	0.760584	Photoautotroph	Freshwater	Cryosphere	Photosynthesis	Photoautotroph
MAG-concoct200	Busi et al., 2022	37.6	concoct_200	15522	37.6	unknown	0.032984	0.131507	0.180513	0.209749	0.41215	Parasite	Freshwater	Cryosphere	Na	Na
MAG-concoct243	Busi et al., 2022	41.6	concoct_243	6575	41.6	unknown	0.00288421	0.0175221	0.0563376	0.31059	0.63228	Photoautotroph	Freshwater	Cryosphere	Photosynthesis	Photoautotroph
MAG-concoct250	Busi et al., 2022	34.5	concoct_250	17093	34.5	unknown	0.119053	0.128913	0.470496	0.245085	0.339811	Parasite	Freshwater	Cryosphere	Na	Na
MAG-concoct215	Busi et al., 2022	55.3	comb.MAG-concoct215_MAG-concoct234	21801	75.7	unknown	0.29745	0.287312	0.392801	0.895626	0.989176	Photoautotroph	Freshwater	Cryosphere	Photosynthesis	Photoautotroph
MAG-concoct234	Busi et al., 2022	10.6												Cryosphere
Cornospumella fuschlensis AR4D6	Beisser et al., 2017	72.1	Cornospumella fuschlensis AR4D6	20395	72.1	Heterotroph	0.876979	0.856976	0.200615	0.718529	0.745959	Mixotroph	Freshwater	Mesosphere	Na	Phagotroph
Dinobryon pediforme LO226KS	Beisser et al., 2017	78.8	Dinobryon pediforme LO226KS	28311	78.8	Mixotroph	0.958726	0.971662	0.538364	0.89128	0.82281	Mixotroph	Freshwater	Mesosphere	Photosynthesis	Phagotroph
Dinobryon sp. FU22KAK	Beisser et al., 2017	5.5	Dinobryon sp. FU22KAK	1463	5.5	Mixotroph	3.32682e-05	0.000363847	0.00145102	0.00167014	0.00214224	Parasite	Freshwater	Mesosphere	Na	Na
Dinobryon sp. RCC2294	This study	81.6	Dinobryon sp. RCC2294	21141	81.6	Mixotroph	0.950656	0.941085	0.521936	0.953694	0.953831	Mixotroph	Marine	Cryosphere	Photosynthesis	Phagotroph
Dinobryon sp. UTEXLB2267	MMETSP combined assembly	83.9	Dinobryon sp. UTEXLB2267	29684	83.9	Mixotroph	0.924133	0.940153	0.472681	0.923083	0.919519	Mixotroph	Freshwater	Mesosphere	Photosynthesis	Phagotroph
Epipyxis sp. PR26KG	Beisser et al., 2017	52.2	Epipyxis sp. PR26KG	18734	52.2	Mixotroph	0.225718	0.737358	0.151667	0.888385	0.872662	Photoautotroph	Freshwater	Mesosphere	Photosynthesis	Photoautotroph
Hydrurus foetidus Hfo	ERR2869477	21.1	Hydrurus foetidus Hfo	50282	21.1	Photoautotroph	0.163551	0.492851	0.578134	0.883948	0.924584	Photoautotroph	Freshwater	Cryosphere	Photosynthesis	Photoautotroph
Kremastochrysopsis sp. DR75b	SRR9878530	97.3	Kremastochrysopsis sp. DR75b	38168	97.3	Photoautotroph	0.999971	0.999816	0.880621	0.987452	0.989765	Mixotroph	Freshwater	Cryosphere	Photosynthesis	Phagotroph
Mallomonas sp. CCAC0094	Boenigk	77.3	Mallomonas sp. CCAC0094	18490	77.3	Photoautotroph	0.603091	0.563201	0.410905	0.94521	0.978819	Mixotroph	Freshwater	Mesosphere	Photosynthesis	Na
Mallomonas sp. CCMP3275	MMETSP1167	79.3	Mallomonas sp. CCMP3275	18597	79.3	Photoautotroph	0.185939	0.110136	0.418417	0.977766	0.992855	Photoautotroph	Brackish	Mesosphere	Photosynthesis	Photoautotroph
Poterioochromonas gloeopara YZ	?	85.9	Ochromonas gloeopara YZ	22023	85.9	Photoautotroph	0.804073	0.896317	0.190812	0.813044	0.574681	Mixotroph	Freshwater	Mesosphere	Photosynthesis	Phagotroph
Poterioochromonas sp. BG-1	MMETSP1105	74.5	Ochromonas sp. BG-1	16421	74.5	Photoautotroph	0.920758	0.969495	0.490693	0.781135	0.763872	Mixotroph	Freshwater	Mesosphere	Photosynthesis	Phagotroph
Chrysophyceae sp. CCMP1393	MMETSP combined assembly	77.2	Ochromonas sp. CCMP1393	25967	77.2	Photoautotroph	0.969679	0.873176	0.604973	0.893168	0.928966	Mixotroph	Marine	Mesosphere	Photosynthesis	Phagotroph
Chrysophyceae sp. CCMP1899	MMETSP1177	84.3	Ochromonas sp. CCMP1899	16635	84.3	Photoautotroph	0.231832	0.409748	0.329001	0.956628	0.982034	Photoautotroph	Marine	Cryosphere	Photosynthesis	Photoautotroph
Chrysophyceae sp. CCMP2296	This study	88.3	Ochromonas sp. CCMP2296	37193	88.3	Photoautotroph	0.275162	0.302441	0.69296	0.956414	0.975899	Photoautotroph	Marine	Cryosphere	Photosynthesis	Photoautotroph
Chrysophyceae sp. CCMP2298	MMETSP combined assembly	86.3	Ochromonas sp. CCMP2298	44536	86.3	Photoautotroph	0.991825	0.990213	0.504841	0.89921	0.960266	Mixotroph	Marine	Cryosphere	Photosynthesis	Phagotroph
Chrysophyceae sp. LO244K-D	Beisser et al., 2017	6.3	Ochromonas sp. LO244K-D	17225	6.3	Heterotroph	3.29855e-05	0.000522364	0.0024611	0.0497484	0.0052721	Parasite	Freshwater	Mesosphere	Na	Na
Chrysophyceae sp. NIES-1846	DRR170784	85.1	Paraphysomonas sp. NIES-1846	12688	85.1	Heterotroph	0.979627	0.984107	0.410228	0.153181	0.0104197	Heterotroph	Freshwater	Mesosphere	Heterotroph	Phagotroph
Chrysophyceae sp. RCC6673	SRR21570629	84.3	Ochromonas sp. RCC6673	22506	84.3	Photoautotroph	0.961145	0.965917	0.311828	0.915634	0.937903	Mixotroph	Marine	Mesosphere	Photosynthesis	Phagotroph
Chrysophyceae sp. RCC6719	This study	86.3	Ochromonas sp. RCC6719	16244	86.3	Photoautotroph	0.86913	0.974375	0.387197	0.84683	0.759421	Mixotroph	Salt	Mesosphere	Photosynthesis	Phagotroph
Chrysophyceae sp. RCC7845	This study	87.5	Ochromonas sp. RCC7845	33408	87.5	Photoautotroph	0.295142	0.40513	0.401456	0.961866	0.992739	Photoautotroph	Marine	Cryosphere	Photosynthesis	Photoautotroph
Chrysophyceae sp. RCC7846	This study	90.6	Ochromonas sp. RCC7846	34878	90.6	Photoautotroph	0.203811	0.474477	0.381808	0.982683	0.896486	Photoautotroph	Marine	Cryosphere	Photosynthesis	Photoautotroph
Chrysophyceae sp. RCC7855	This study	89.1	Ochromonas sp. RCC7855	31797	89.1	Photoautotroph	0.222476	0.356074	0.335465	0.973499	0.972308	Photoautotroph	Marine	Cryosphere	Photosynthesis	Photoautotroph
Paraphysomonas bandaiensis Caron Lab Isolate	MMETSP1103	90.6	Paraphysomonas bandaiensis Caron Lab Isolate	16895	90.6	Heterotroph	0.999418	0.996765	0.80817	0.214464	0.00586708	Heterotroph	Marine	Mesosphere	Heterotroph	Phagotroph
Paraphysomonas imperforata CCMP1604	SRR6201743, SRR6201744, SRR6201745	89.4	Paraphysomonas imperforata CCMP1604	46475	89.4	Heterotroph	0.999096	0.995988	0.742583	0.874325	0.00432734	Heterotroph	Marine	Mesosphere	Heterotroph	Phagotroph
Paraphysomonas imperforata PA2	MMETSP combined assembly	80.3	Paraphysomonas imperforata PA2	27180	80.3	Heterotroph	0.998918	0.990593	0.731096	0.420399	0.0269548	Heterotroph	Marine	Mesosphere	Heterotroph	Phagotroph
Paraphysomonas longispina	SRR31641734, SRR31641735, SRR31641736	86.3	Paraphysomonas longispina	24547	86.3	Heterotroph	0.997986	0.994172	0.634425	0.0987883	0.0078002	Heterotroph	Marine	Mesosphere	Heterotroph	Phagotroph
Paraphysomonas sp. RCC383	ERR12857270	54.6	Paraphysomonas sp. RCC383	13424	54.6	Heterotroph	0.763445	0.931565	0.71571	0.0755798	0.0033297	Heterotroph	Marine	Mesosphere	Heterotroph	Phagotroph
Paraphysomonas sp. RCC5307	This study	81.9	Paraphysomonas sp. RCC5307	20377	81.9	Heterotroph	0.95192	0.965517	0.746609	0.879636	0.0277731	Heterotroph	Marine	Cryosphere	Heterotroph	Phagotroph
Paraphysomonas vestita Gflag-A	MMETSP1107	72.2	Paraphysomonas vestita Gflag-A	13989	72.2	Heterotroph	0.988877	0.989347	0.612673	0.01955	0.0019677	Heterotroph	Marine	Mesosphere	Heterotroph	Phagotroph
Pedospumella elongata CCAP-955-1	MMETSP1098	82.4	Spumella elongata CCAP-955-1	22219	82.4	Heterotroph	0.992284	0.985063	0.690031	0.794752	0.412171	Heterotroph	Soil	Mesosphere	Heterotroph	Phagotroph
Pedospumella encystans 1006	SRR9203573	67	Pedospumella encystans 1006	72984	67	Heterotroph	0.645176	0.684417	0.226103	0.934554	0.192443	Heterotroph	Soil	Cryosphere	Heterotroph	Phagotroph
Pedospumella encystans JBMS11	Beisser et al., 2017	67	Pedospumella encystans JBMS11	24825	67	Heterotroph	0.264085	0.501558	0.171189	0.741046	0.0464372	Heterotroph	Soil	Mesosphere	Heterotroph	Phagotroph
Pedospumella.sinomuralis JBC-S23	Beisser et al., 2017	65.5	Pedospumella.sinomuralis JBC-S23	19505	65.5	Heterotroph	0.968854	0.963508	0.474149	0.0235505	0.0153647	Heterotroph	Soil	Mesosphere	Heterotroph	Phagotroph
Poterioochromonas malhamensis DS	Beisser et al., 2017	79.3	Poterioochromonas malhamensis DS	21335	79.3	Mixotroph	0.818777	0.948767	0.438024	0.787843	0.71972	Mixotroph	Freshwater	Mesosphere	Photosynthesis	Phagotroph
Poterioochromonas sp. CCMP2060	SRR29150312	73.3	Poterioochromonas sp. CCMP2060	58520	73.3	Mixotroph	0.982	0.98317	0.40339	0.979884	0.988335	Mixotroph	Freshwater	Mesosphere	Photosynthesis	Phagotroph
Poteriospumella lacustris JBC07	Beisser et al., 2017	75.7	Poteriospumella lacustris JBC07	11942	75.7	Heterotroph	0.712124	0.843201	0.22724	0.345237	0.0165797	Heterotroph	Freshwater	Mesosphere	Heterotroph	Phagotroph
Poteriospumella lacustris JBM10	Beisser et al., 2017	73.3	Poteriospumella lacustris JBM10	12938	73.3	Heterotroph	0.772211	0.770669	0.167887	0.450512	0.0240251	Heterotroph	Freshwater	Mesosphere	Heterotroph	Phagotroph
Poteriospumella lacustris JBNZ41	Beisser et al., 2017	74.9	Poteriospumella lacustris JBNZ41	14016	74.9	Heterotroph	0.849597	0.774262	0.179844	0.298862	0.0188565	Heterotroph	Freshwater	Mesosphere	Heterotroph	Phagotroph
SCG_TOSAG00-8	Delmont et al., 2022	80	SCG_TOSAG00-8	24358	80	unknown	0.966452	0.979639	0.6432	0.903383	0.629877	Mixotroph	Marine	Mesosphere	Photosynthesis	Phagotroph
SCG_TOSAG00-18	Delmont et al., 2022	68.2	SCG_TOSAG00-18	13128	68.2	unknown	0.747898	0.914156	0.343998	0.721537	0.740788	Mixotroph	Marine	Mesosphere	Photosynthesis	Phagotroph
SCG_TOSAG23-30	Delmont et al., 2022	74.1	SCG_TOSAG23-30	17943	74.1	unknown	0.984	0.984981	0.553262	0.176257	0.00285052	Heterotroph	Marine	Mesosphere	Heterotroph	Phagotroph
SCG_TOSAG23-4	Seeleuthner et al., 2018	43.5	SCG_TOSAG23-4	3050	43.5	unknown	0.097633	0.379945	0.0524786	0.00660571	0.000906878	Parasite	Marine	Mesosphere	Na	Na
Spumella bureschii JBL14	Beisser et al., 2017	75.3	Spumella bureschii JBL14	34042	75.3	Heterotroph	0.904144	0.979683	0.445309	0.191125	0.00343318	Heterotroph	Freshwater	Mesosphere	Heterotroph	Phagotroph
Spumella lacusvadosi JBNZ39	Beisser et al., 2017	40.8	Spumella lacusvadosi JBNZ39	18513	40.8	Heterotroph	0.0582104	0.121436	0.0367339	0.185187	0.00392779	Parasite	Freshwater	Mesosphere	Na	Na
Spumella vulgaris 199hm	Beisser et al., 2017	62.7	Spumella vulgaris 199hm	27321	62.7	Heterotroph	0.887957	0.962265	0.575499	0.0855121	0.00335646	Heterotroph	Freshwater	Cryosphere	Heterotroph	Phagotroph
Synura petersenii CCAC0052	Beisser et al., 2017	67.1	Synura petersenii CCAC0052	14749	67.1	Photoautotroph	0.280319	0.170776	0.270542	0.928995	0.920387	Photoautotroph	Freshwater	Mesosphere	Photosynthesis	Photoautotroph
Synura sp. CCAC0796B	Beisser et al., 2017	64.4	Synura sp. CCAC0796B	16222	64.4	Photoautotroph	0.0647958	0.500232	0.281453	0.923593	0.933148	Photoautotroph	Freshwater	Mesosphere	Photosynthesis	Photoautotroph
Synura sphagnicola LO234KE	Beisser et al., 2017	27.8	Synura sphagnicola LO234KE	12486	27.8	Photoautotroph	0.00075316	0.000995388	0.00526789	0.533153	0.310918	Parasite	Freshwater	Mesosphere	Na	Na
MAG_TARA_ARC_108_00215	Delmont et al., 2022	86	MAG_TARA_ARC_108_00215	12593	81.2	unknown	0.98659	0.985107	0.506499	0.728675	0.930446	Mixotroph	Marine	Cryosphere	Photosynthesis	Phagotroph
MAG_TARA_MED_95_00362	Delmont et al., 2022	82.9	MAG_TARA_MED_95_00362	9881	74.9	unknown	0.964983	0.953203	0.294364	0.920495	0.587643	Mixotroph	Marine	Mesosphere	Photosynthesis	Phagotroph
MAG_TARA_MED_95_00389	Delmont et al., 2022	73.6	MAG_TARA_MED_95_00389	11664	66.7	unknown	0.973333	0.971844	0.404351	0.823279	0.67594	Mixotroph	Marine	Mesosphere	Photosynthesis	Phagotroph
MAG_TARA_MED_95_00407	Delmont et al., 2022	79.1	MAG_TARA_MED_95_00407	9124	71.4	unknown	0.838946	0.869598	0.1236	0.674922	0.694453	Mixotroph	Marine	Mesosphere	Photosynthesis	Phagotroph
MAG_TARA_MED_95_00470	Delmont et al., 2022	73.6	MAG_TARA_MED_95_00470	12933	63.1	unknown	0.989865	0.994036	0.56546	0.922502	0.889279	Mixotroph	Marine	Mesosphere	Photosynthesis	Phagotroph
MAG_TARA_AON_82_00280	Delmont et al., 2022	27.9	comb.MAG-TARA-AON-82-00280_MAG-TARA-MED-95-00434	17535	75.2	unknown	0.974458	0.993908	0.531573	0.785827	0.95738	Mixotroph	Marine	Mesosphere	Photosynthesis	Phagotroph
MAG_TARA_MED_95_00434	Delmont et al., 2022	69
MAG_TARA_ARC_108_00224	Delmont et al., 2022	63.6	comb.MAG-TARA-ARC-108-00224_SCG-TOSAG23-5	8810	68.2	unknown	0.887889	0.953824	0.362224	0.0175904	0.00140033	Heterotroph	Marine	Mesosphere	Heterotroph	Phagotroph
SCG_TOSAG23-5	Seeleuthner et al., 2018	23.1
MAG_TARA_ARC_108_00261	Delmont et al., 2022	43.4	comb.MAG-TARA-ARC-108-00234_MAG-TARA-ARC-108-00261	14369	55.2	unknown	0.281469	0.758627	0.298399	0.704998	0.738194	Photoautotroph	Marine	Cryosphere	Photosynthesis	Photoautotroph
MAG_TARA_ARC_108_00234	Delmont et al., 2022	23.3
MAG_TARA_ION_45_00170	Delmont et al., 2022	37.2	comb.MAG-TARA-ION-45-00170_MAG-TARA-MED-95-00428	12973	52.5	unknown	0.817109	0.965428	0.385874	0.593662	0.360907	Heterotroph	Marine	Mesosphere	Heterotroph	Phagotroph
MAG_TARA_MED_95_00428	Delmont et al., 2022	34.1
MAG_TARA_ION_45_00194	Delmont et al., 2022	59.7	comb.MAG-TARA-ION-45-00194_MAG-TARA-MED-95-00422	21543	82.4	unknown	0.985382	0.996054	0.678445	0.964103	0.976182	Mixotroph	Marine	Mesosphere	Photosynthesis	Phagotroph
MAG_TARA_MED_95_00422	Delmont et al., 2022	79.1
SCG_TOSAG39-3	Delmont et al., 2022	39.3	comb.SCG-TOSAG393_MAG-TARA-PSE-93-00214_MAG-TARA-MED-95-00398	19667	71.4	unknown	0.970698	0.951404	0.458663	0.782366	0.878994	Mixotroph	Marine	Mesosphere	Photosynthesis	Phagotroph
MAG_TARA_PSE_93_00214	Delmont et al., 2022	45.7
MAG_TARA_MED_95_00398	Delmont et al., 2022	50.4
SCG_TOSAG41-5	Delmont et al., 2022	47.4	comb.SCG-TOSAG41-5_MAG-TARA-MED-95-00415	15321	74.5	unknown	0.870634	0.96431	0.366382	0.782203	0.931525	Mixotroph	Marine	Mesosphere	Photosynthesis	Phagotroph
MAG_TARA_MED_95_00415	Delmont et al., 2022	59.7
Uroglena sp. WA34KE	Beisser et al., 2017	12.6	Uroglena sp. WA34KE	4265	12.6	Photoautotroph	0.000285319	0.00832914	0.00536085	0.017582	0.0797957	Parasite	Freshwater	Mesosphere	Na	Na
