## Supplementary Tables 1-6 for "Chaos and repetition in algal evolution: A Chrysophyceae eco-genomic framework": SupplementaryTable_2.xlsx

### Sheet: Feuil1
Supplementary Table 2. Taxonomic assignation of the Tara ASVs to the different lineages of the Chrysophyceae.
Sample_ID	Orders Level Taxonomy	Infra Ordinal Taxonomy
18SV4_ASV64201	Segregatales	Segregatales
18SV4_ASV22822	Segregatales	Segregatales
18SV4_ASV32965	Segregatales	Segregatales
18SV4_ASV26209	Segregatales	Segregatales
18SV4_ASV102413	Segregatales	Segregatales
18SV4_ASV51927	Segregatales	Segregatales
18SV4_ASV166106	Segregatales	Segregatales
18SV4_ASV107020	Segregatales	Segregatales
18SV4_ASV130025	Segregatales	Segregatales
18SV4_ASV161283	Segregatales	Segregatales
18SV4_ASV96914	Segregatales	Segregatales
18SV4_ASV127410	Segregatales	Segregatales
18SV4_ASV128715	Segregatales	Segregatales
18SV4_ASV110751	Segregatales	Segregatales
18SV4_ASV47628	Segregatales	Segregatales
18SV4_ASV240643	Segregatales	Segregatales
18SV4_ASV52305	Segregatales	Segregatales
18SV4_ASV107480	Segregatales	Segregatales
18SV4_ASV189942	Segregatales	Segregatales
18SV4_ASV177103	Segregatales	Segregatales
18SV4_ASV50243	Segregatales	Segregatales
18SV4_ASV170857	Segregatales	Segregatales
18SV4_ASV103809	Segregatales	Segregatales
18SV4_ASV26484	Segregatales	Segregatales
18SV4_ASV103929	Segregatales	Segregatales
18SV4_ASV104972	Segregatales	Segregatales
18SV4_ASV45394	Segregatales	Segregatales
18SV4_ASV112659	Segregatales	Segregatales
18SV4_ASV233735	Segregatales	Segregatales
18SV4_ASV13283	Segregatales	Segregatales
18SV4_ASV196208	Segregatales	Segregatales
18SV4_ASV61195	Segregatales	Segregatales
18SV4_ASV179942	Segregatales	Segregatales
18SV4_ASV22262	Segregatales	Segregatales
18SV4_ASV175085	Segregatales	Segregatales
18SV4_ASV242450	Segregatales	Segregatales
18SV4_ASV213800	Segregatales	Segregatales
18SV4_ASV86822	Segregatales	Segregatales
18SV4_ASV118619	Segregatales	Segregatales
18SV4_ASV67167	Segregatales	Segregatales
18SV4_ASV206663	Segregatales	Segregatales
18SV4_ASV254968	Segregatales	Segregatales
18SV4_ASV78958	Segregatales	Segregatales
18SV4_ASV209736	Segregatales	Segregatales
18SV4_ASV202109	Segregatales	Segregatales
18SV4_ASV197497	Segregatales	Segregatales
18SV4_ASV130956	Segregatales	Segregatales
18SV4_ASV47693	Segregatales	Segregatales
18SV4_ASV47568	Segregatales	Segregatales
18SV4_ASV50772	Segregatales	Segregatales
18SV4_ASV266581	Segregatales	Segregatales
18SV4_ASV82975	Segregatales	Segregatales
18SV4_ASV183896	Segregatales	Segregatales
18SV4_ASV190020	Segregatales	Segregatales
18SV4_ASV255842	Segregatales	Segregatales
18SV4_ASV207115	Segregatales	Segregatales
18SV4_ASV165833	Segregatales	Segregatales
18SV4_ASV129382	Segregatales	Segregatales
18SV4_ASV108500	Segregatales	Segregatales
18SV4_ASV128553	Segregatales	Segregatales
18SV4_ASV219796	Segregatales	Segregatales
18SV4_ASV104381	Segregatales	Segregatales
18SV4_ASV196189	Segregatales	Segregatales
18SV4_ASV109963	Segregatales	Segregatales
18SV4_ASV208770	Segregatales	Segregatales
18SV4_ASV42654	Segregatales	Segregatales
18SV4_ASV92243	Segregatales	Segregatales
18SV4_ASV55555	Segregatales	Segregatales
18SV4_ASV33235	Segregatales	Segregatales
18SV4_ASV136982	Segregatales	Segregatales
18SV4_ASV221270	Segregatales	Segregatales
18SV4_ASV182389	Segregatales	Segregatales
18SV4_ASV165875	Segregatales	Segregatales
18SV4_ASV43574	Segregatales	Segregatales
18SV4_ASV155374	Segregatales	Segregatales
18SV4_ASV191740	Paraphysomonadida	Lepidochromonas
18SV4_ASV53089	Paraphysomonadida	Lepidochromonas
18SV4_ASV153229	Paraphysomonadida	Lepidochromonas
18SV4_ASV53341	Paraphysomonadida	Lepidochromonas
18SV4_ASV209240	Paraphysomonadida	Lepidochromonas
18SV4_ASV191450	Paraphysomonadida	Lepidochromonas
18SV4_ASV129498	Paraphysomonadida	Lepidochromonas
18SV4_ASV70088	Paraphysomonadida	Lepidochromonas
18SV4_ASV95801	Paraphysomonadida	Lepidochromonas
18SV4_ASV106112	Paraphysomonadida	Lepidochromonas
18SV4_ASV228999	Paraphysomonadida	Lepidochromonas
18SV4_ASV36084	Paraphysomonadida	Lepidochromonas
18SV4_ASV84143	Paraphysomonadida	Lepidochromonas
18SV4_ASV152217	Paraphysomonadida	Lepidochromonas
18SV4_ASV185778	Paraphysomonadida	Lepidochromonas
18SV4_ASV128960	Paraphysomonadida	Lepidochromonas
18SV4_ASV98000	Paraphysomonadida	Lepidochromonas
18SV4_ASV55220	Paraphysomonadida	Lepidochromonas
18SV4_ASV198329	Paraphysomonadida	Lepidochromonas
18SV4_ASV228954	Paraphysomonadida	Lepidochromonas
18SV4_ASV84342	Paraphysomonadida	Lepidochromonas
18SV4_ASV223135	Paraphysomonadida	Lepidochromonas
18SV4_ASV266804	Paraphysomonadida	Lepidochromonas
18SV4_ASV78149	Paraphysomonadida	Lepidochromonas
18SV4_ASV18860	Paraphysomonadida	Lepidochromonas
18SV4_ASV94929	Paraphysomonadida	Lepidochromonas
18SV4_ASV217419	Paraphysomonadida	Lepidochromonas
18SV4_ASV194489	Paraphysomonadida	Lepidochromonas
18SV4_ASV97265	Paraphysomonadida	Lepidochromonas
18SV4_ASV133185	Paraphysomonadida	Lepidochromonas
18SV4_ASV94768	Paraphysomonadida	Lepidochromonas
18SV4_ASV95870	Paraphysomonadida	Lepidochromonas
18SV4_ASV130261	Paraphysomonadida	Lepidochromonas
18SV4_ASV70686	Paraphysomonadida	Lepidochromonas
18SV4_ASV87363	Paraphysomonadida	Lepidochromonas
18SV4_ASV54799	Paraphysomonadida	Lepidochromonas
18SV4_ASV157131	Paraphysomonadida	Lepidochromonas
18SV4_ASV165073	Paraphysomonadida	Lepidochromonas
18SV4_ASV187762	Paraphysomonadida	Lepidochromonas
18SV4_ASV17304	Paraphysomonadida	Lepidochromonas
18SV4_ASV101441	Paraphysomonadida	Lepidochromonas
18SV4_ASV17383	Paraphysomonadida	Lepidochromonas
18SV4_ASV213153	Paraphysomonadida	Lepidochromonas
18SV4_ASV42978	Paraphysomonadida	Lepidochromonas
18SV4_ASV86005	Paraphysomonadida	Paraphysomonas-sister
18SV4_ASV163405	Paraphysomonadida	Paraphysomonas-sister
18SV4_ASV181461	Paraphysomonadida	Paraphysomonas-sister
18SV4_ASV184696	Paraphysomonadida	Paraphysomonas-sister
18SV4_ASV116712	Paraphysomonadida	Paraphysomonas-sister
18SV4_ASV96218	Paraphysomonadida	Paraphysomonas-sister
18SV4_ASV142055	Paraphysomonadida	Paraphysomonas-sister
18SV4_ASV49260	Paraphysomonadida	Paraphysomonas-sister
18SV4_ASV95458	Paraphysomonadida	Paraphysomonas-sister
18SV4_ASV85563	Paraphysomonadida	Paraphysomonas-sister
18SV4_ASV69581	Paraphysomonadida	Paraphysomonas-sister
18SV4_ASV147030	Paraphysomonadida	Paraphysomonas-sister
18SV4_ASV371	Paraphysomonadida	Paraphysomonas-sister
18SV4_ASV227392	Paraphysomonadida	Paraphysomonas-sister
18SV4_ASV227404	Paraphysomonadida	Paraphysomonas-sister
18SV4_ASV227428	Paraphysomonadida	Paraphysomonas-sister
18SV4_ASV69604	Paraphysomonadida	Paraphysomonas-sister
18SV4_ASV175684	Paraphysomonadida	Paraphysomonas-sister
18SV4_ASV78052	Paraphysomonadida	Paraphysomonas-sister
18SV4_ASV78036	Paraphysomonadida	Paraphysomonas-sister
18SV4_ASV89690	Paraphysomonadida	Paraphysomonas-sister
18SV4_ASV247816	Paraphysomonadida	Paraphysomonas-sister
18SV4_ASV175537	Paraphysomonadida	Paraphysomonas-sister
18SV4_ASV80064	Paraphysomonadida	Paraphysomonas-sister
18SV4_ASV46670	Paraphysomonadida	Paraphysomonas-sister
18SV4_ASV238437	Paraphysomonadida	Paraphysomonas-sister
18SV4_ASV245826	Paraphysomonadida	Paraphysomonas-sister
18SV4_ASV146146	Paraphysomonadida	Paraphysomonas-sister
18SV4_ASV252902	Paraphysomonadida	Paraphysomonas-sister
18SV4_ASV230325	Paraphysomonadida	Paraphysomonas-sister
18SV4_ASV9465	Paraphysomonadida	Paraphysomonas-sister
18SV4_ASV62269	Paraphysomonadida	Paraphysomonas-sister
18SV4_ASV235675	Paraphysomonadida	Paraphysomonas-sister
18SV4_ASV11148	Paraphysomonadida	Paraphysomonas-sister
18SV4_ASV247878	Paraphysomonadida	Paraphysomonas-sister
18SV4_ASV69123	Paraphysomonadida	Paraphysomonas-sister
18SV4_ASV252904	Paraphysomonadida	Paraphysomonas-sister
18SV4_ASV226486	Paraphysomonadida	Paraphysomonas-sister
18SV4_ASV72459	Paraphysomonadida	Paraphysomonas-sister
18SV4_ASV194279	Paraphysomonadida	Paraphysomonas-sister
18SV4_ASV163619	Paraphysomonadida	Paraphysomonas-sister
18SV4_ASV72858	Paraphysomonadida	Paraphysomonas-sister
18SV4_ASV109327	Paraphysomonadida	Paraphysomonas-sister
18SV4_ASV268702	Paraphysomonadida	Paraphysomonas-sister
18SV4_ASV244614	Paraphysomonadida	Paraphysomonas-sister
18SV4_ASV218093	Paraphysomonadida	Paraphysomonas-sister
18SV4_ASV101266	Paraphysomonadida	Paraphysomonas-sister
18SV4_ASV188407	Paraphysomonadida	Paraphysomonas-sister
18SV4_ASV194631	Paraphysomonadida	Paraphysomonas-sister
18SV4_ASV196865	Paraphysomonadida	Paraphysomonas-sister
18SV4_ASV197500	Paraphysomonadida	Paraphysomonas-sister
18SV4_ASV146098	Paraphysomonadida	Paraphysomonas-sister
18SV4_ASV187924	Paraphysomonadida	Paraphysomonas-sister
18SV4_ASV33015	Paraphysomonadida	Paraphysomonas-sister
18SV4_ASV232417	Paraphysomonadida	Paraphysomonas-sister
18SV4_ASV222766	Paraphysomonadida	Paraphysomonas-sister
18SV4_ASV191729	Paraphysomonadida	Paraphysomonas-sister
18SV4_ASV32356	Paraphysomonadida	Paraphysomonas-sister
18SV4_ASV167717	Paraphysomonadida	Paraphysomonas-sister
18SV4_ASV32190	Paraphysomonadida	Paraphysomonas-sister
18SV4_ASV27931	Paraphysomonadida	Paraphysomonas-sister
18SV4_ASV84574	Paraphysomonadida	Paraphysomonas-sister
18SV4_ASV114402	Paraphysomonadida	Paraphysomonas-sister
18SV4_ASV236821	Paraphysomonadida	Paraphysomonas-sister
18SV4_ASV194474	Paraphysomonadida	Paraphysomonas-sister
18SV4_ASV78830	Paraphysomonadida	Paraphysomonas-sister
18SV4_ASV194446	Paraphysomonadida	Paraphysomonas-sister
18SV4_ASV62484	Paraphysomonadida	Paraphysomonas-sister
18SV4_ASV72974	Paraphysomonadida	Paraphysomonas-sister
18SV4_ASV181413	Paraphysomonadida	Paraphysomonas-sister
18SV4_ASV72978	Paraphysomonadida	Paraphysomonas-sister
18SV4_ASV107284	Paraphysomonadida	Paraphysomonas-sister
18SV4_ASV12493	Paraphysomonadida	Paraphysomonas-sister
18SV4_ASV253972	Paraphysomonadida	Paraphysomonas-sister
18SV4_ASV75870	Paraphysomonadida	Paraphysomonas-sister
18SV4_ASV77225	Paraphysomonadida	Paraphysomonas-sister
18SV4_ASV31707	Paraphysomonadida	Paraphysomonas-sister
18SV4_ASV67031	Paraphysomonadida	Paraphysomonas-sister
18SV4_ASV209188	Paraphysomonadida	Paraphysomonas-sister
18SV4_ASV67101	Paraphysomonadida	Paraphysomonas-sister
18SV4_ASV18798	Paraphysomonadida	Paraphysomonas-sister
18SV4_ASV31188	Paraphysomonadida	Paraphysomonas-sister
18SV4_ASV65207	Paraphysomonadida	Paraphysomonas-sister
18SV4_ASV166095	Paraphysomonadida	Paraphysomonas-sister
18SV4_ASV234259	Paraphysomonadida	Paraphysomonas-sister
18SV4_ASV175201	Paraphysomonadida	Paraphysomonas-sister
18SV4_ASV167753	Paraphysomonadida	Paraphysomonas-sister
18SV4_ASV244307	Paraphysomonadida	Paraphysomonas-sister
18SV4_ASV66038	Paraphysomonadida	Paraphysomonas-sister
18SV4_ASV12787	Paraphysomonadida	Paraphysomonas-sister
18SV4_ASV188767	Paraphysomonadida	Paraphysomonas-sister
18SV4_ASV18554	Paraphysomonadida	Paraphysomonas-sister
18SV4_ASV64922	Paraphysomonadida	Paraphysomonas-sister
18SV4_ASV81659	Paraphysomonadida	Paraphysomonas-sister
18SV4_ASV20544	Paraphysomonadida	Paraphysomonas-sister
18SV4_ASV18611	Paraphysomonadida	Paraphysomonas-sister
18SV4_ASV193456	Paraphysomonadida	Paraphysomonas-sister
18SV4_ASV131489	Paraphysomonadida	Paraphysomonas-sister
18SV4_ASV196496	Paraphysomonadida	Paraphysomonas-sister
18SV4_ASV56340	Paraphysomonadida	Paraphysomonas-sister
18SV4_ASV188919	Paraphysomonadida	Paraphysomonas-sister
18SV4_ASV120030	Paraphysomonadida	Paraphysomonas
18SV4_ASV190023	Paraphysomonadida	Paraphysomonas
18SV4_ASV254084	Paraphysomonadida	Paraphysomonas
18SV4_ASV12438	Paraphysomonadida	Paraphysomonas
18SV4_ASV263605	Paraphysomonadida	Paraphysomonas
18SV4_ASV236561	Paraphysomonadida	Paraphysomonas
18SV4_ASV156675	Paraphysomonadida	Paraphysomonas
18SV4_ASV87189	Paraphysomonadida	Paraphysomonas
18SV4_ASV21436	Paraphysomonadida	Paraphysomonas
18SV4_ASV216146	Paraphysomonadida	Paraphysomonas
18SV4_ASV230663	Paraphysomonadida	Paraphysomonas
18SV4_ASV80171	Paraphysomonadida	Paraphysomonas
18SV4_ASV81099	Paraphysomonadida	Paraphysomonas
18SV4_ASV205677	Paraphysomonadida	Paraphysomonas
18SV4_ASV159859	Paraphysomonadida	Paraphysomonas
18SV4_ASV55557	Paraphysomonadida	Paraphysomonas
18SV4_ASV96916	Paraphysomonadida	Paraphysomonas
18SV4_ASV234151	Paraphysomonadida	Paraphysomonas
18SV4_ASV81831	Paraphysomonadida	Paraphysomonas
18SV4_ASV205895	Paraphysomonadida	Paraphysomonas
18SV4_ASV204463	Paraphysomonadida	Paraphysomonas
18SV4_ASV148979	Paraphysomonadida	Paraphysomonas
18SV4_ASV187000	Paraphysomonadida	Paraphysomonas
18SV4_ASV36508	Paraphysomonadida	Paraphysomonas
18SV4_ASV72928	Paraphysomonadida	Paraphysomonas
18SV4_ASV223651	Paraphysomonadida	Paraphysomonas
18SV4_ASV15266	Paraphysomonadida	Paraphysomonas
18SV4_ASV87148	Paraphysomonadida	Paraphysomonas
18SV4_ASV167854	Paraphysomonadida	Paraphysomonas
18SV4_ASV77000	Paraphysomonadida	Paraphysomonas
18SV4_ASV122004	Paraphysomonadida	Paraphysomonas
18SV4_ASV17937	Paraphysomonadida	Paraphysomonas
18SV4_ASV232281	Paraphysomonadida	Paraphysomonas
18SV4_ASV261188	Paraphysomonadida	Paraphysomonas
18SV4_ASV10310	Paraphysomonadida	Paraphysomonas
18SV4_ASV86520	Paraphysomonadida	Paraphysomonas
18SV4_ASV9523	Paraphysomonadida	Paraphysomonas
18SV4_ASV203397	Paraphysomonadida	Paraphysomonas
18SV4_ASV190530	Paraphysomonadida	Paraphysomonas
18SV4_ASV187580	Paraphysomonadida	Paraphysomonas
18SV4_ASV231114	Paraphysomonadida	Paraphysomonas
18SV4_ASV187008	Paraphysomonadida	Paraphysomonas
18SV4_ASV69843	Paraphysomonadida	Paraphysomonas
18SV4_ASV19059	Paraphysomonadida	Paraphysomonas
18SV4_ASV258717	Paraphysomonadida	Paraphysomonas
18SV4_ASV238893	Paraphysomonadida	Paraphysomonas
18SV4_ASV188585	Paraphysomonadida	Paraphysomonas
18SV4_ASV115839	Paraphysomonadida	Paraphysomonas
18SV4_ASV241056	Paraphysomonadida	Paraphysomonas
18SV4_ASV25722	Paraphysomonadida	Paraphysomonas
18SV4_ASV74897	Paraphysomonadida	Paraphysomonas
18SV4_ASV268756	Paraphysomonadida	Paraphysomonas
18SV4_ASV24339	Paraphysomonadida	Paraphysomonas
18SV4_ASV190749	Paraphysomonadida	Paraphysomonas
18SV4_ASV68254	Paraphysomonadida	Paraphysomonas
18SV4_ASV66521	Paraphysomonadida	Paraphysomonas
18SV4_ASV175863	Paraphysomonadida	Paraphysomonas
18SV4_ASV108935	Paraphysomonadida	Paraphysomonas
18SV4_ASV153109	Paraphysomonadida	Paraphysomonas
18SV4_ASV12783	Paraphysomonadida	Paraphysomonas
18SV4_ASV50332	Paraphysomonadida	Paraphysomonas
18SV4_ASV166722	Paraphysomonadida	Paraphysomonas
18SV4_ASV67179	Paraphysomonadida	Paraphysomonas
18SV4_ASV194464	Paraphysomonadida	Paraphysomonas
18SV4_ASV123210	Paraphysomonadida	Paraphysomonas
18SV4_ASV74707	Paraphysomonadida	Paraphysomonas
18SV4_ASV114606	Paraphysomonadida	Paraphysomonas
18SV4_ASV102921	Paraphysomonadida	Paraphysomonas
18SV4_ASV51630	Paraphysomonadida	Paraphysomonas
18SV4_ASV242111	Paraphysomonadida	Paraphysomonas
18SV4_ASV255635	Paraphysomonadida	Paraphysomonas
18SV4_ASV131014	Paraphysomonadida	Paraphysomonas
18SV4_ASV178907	Paraphysomonadida	Paraphysomonas
18SV4_ASV178754	Paraphysomonadida	Paraphysomonas
18SV4_ASV250426	Paraphysomonadida	Paraphysomonas
18SV4_ASV164716	Paraphysomonadida	Paraphysomonas
18SV4_ASV22834	Paraphysomonadida	Paraphysomonas
18SV4_ASV226181	Paraphysomonadida	Paraphysomonas
18SV4_ASV133354	Paraphysomonadida	Paraphysomonas
18SV4_ASV77869	Paraphysomonadida	Paraphysomonas
18SV4_ASV11031	Paraphysomonadida	Paraphysomonas
18SV4_ASV156976	Paraphysomonadida	Paraphysomonas
18SV4_ASV123144	Paraphysomonadida	Paraphysomonas
18SV4_ASV129516	Paraphysomonadida	Paraphysomonas
18SV4_ASV183886	Paraphysomonadida	Paraphysomonas
18SV4_ASV78920	Paraphysomonadida	Paraphysomonas
18SV4_ASV182390	Paraphysomonadida	Paraphysomonas
18SV4_ASV131662	Paraphysomonadida	Paraphysomonas
18SV4_ASV206945	Paraphysomonadida	Paraphysomonas
18SV4_ASV180512	Paraphysomonadida	Paraphysomonas
18SV4_ASV153212	Paraphysomonadida	Paraphysomonas
18SV4_ASV263391	Paraphysomonadida	Paraphysomonas
18SV4_ASV71345	Paraphysomonadida	Paraphysomonas
18SV4_ASV41245	Paraphysomonadida	Paraphysomonas
18SV4_ASV74737	Paraphysomonadida	Paraphysomonas
18SV4_ASV242626	Paraphysomonadida	Paraphysomonas
18SV4_ASV222302	Paraphysomonadida	Paraphysomonas
18SV4_ASV36158	Paraphysomonadida	Paraphysomonas
18SV4_ASV77405	Paraphysomonadida	Paraphysomonas
18SV4_ASV207984	Paraphysomonadida	Paraphysomonas
18SV4_ASV226091	Paraphysomonadida	Paraphysomonas
18SV4_ASV22756	Paraphysomonadida	Paraphysomonas
18SV4_ASV193445	Paraphysomonadida	Paraphysomonas
18SV4_ASV200725	Paraphysomonadida	Paraphysomonas
18SV4_ASV75184	Paraphysomonadida	Paraphysomonas
18SV4_ASV209959	Paraphysomonadida	Paraphysomonas
18SV4_ASV166517	Paraphysomonadida	Paraphysomonas
18SV4_ASV254769	Paraphysomonadida	Paraphysomonas
18SV4_ASV162621	Paraphysomonadida	Paraphysomonas
18SV4_ASV118373	Paraphysomonadida	Paraphysomonas
18SV4_ASV148046	Paraphysomonadida	Paraphysomonas
18SV4_ASV134255	Paraphysomonadida	Paraphysomonas
18SV4_ASV175925	Synurales	Synurales
18SV4_ASV263938	MAGsA	MAGsAa
18SV4_ASV129809	MAGsA	MAGsAa
18SV4_ASV104886	MAGsA	MAGsAa
18SV4_ASV123312	MAGsA	MAGsAa
18SV4_ASV72074	MAGsA	MAGsAa
18SV4_ASV145622	MAGsA	MAGsAa
18SV4_ASV105401	MAGsA	MAGsAa
18SV4_ASV118522	MAGsA	MAGsAa
18SV4_ASV154217	MAGsA	MAGsAa
18SV4_ASV137351	MAGsA	MAGsAa
18SV4_ASV116565	MAGsA	MAGsAa
18SV4_ASV267076	MAGsA	MAGsAa
18SV4_ASV133478	MAGsA	MAGsAa
18SV4_ASV133462	MAGsA	MAGsAa
18SV4_ASV142755	MAGsA	MAGsAa
18SV4_ASV177853	MAGsA	MAGsAa
18SV4_ASV133640	MAGsA	MAGsAa
18SV4_ASV133565	MAGsA	MAGsAa
18SV4_ASV146449	MAGsA	MAGsAa
18SV4_ASV134626	MAGsA	MAGsAa
18SV4_ASV106196	MAGsA	MAGsAa
18SV4_ASV71678	MAGsA	MAGsAa
18SV4_ASV25797	MAGsA	MAGsAa
18SV4_ASV132522	MAGsA	MAGsAa
18SV4_ASV166546	MAGsA	MAGsAa
18SV4_ASV14397	MAGsA	MAGsAa
18SV4_ASV53563	MAGsA	MAGsAa
18SV4_ASV132768	MAGsA	MAGsAa
18SV4_ASV144896	MAGsA	MAGsAa
18SV4_ASV242809	MAGsA	MAGsAa
18SV4_ASV254691	MAGsA	MAGsAa
18SV4_ASV144937	MAGsA	MAGsAa
18SV4_ASV144863	MAGsA	MAGsAa
18SV4_ASV207538	MAGsA	MAGsAa
18SV4_ASV216072	MAGsA	MAGsAa
18SV4_ASV27225	MAGsA	MAGsAa
18SV4_ASV169439	MAGsA	MAGsAa
18SV4_ASV114150	MAGsA	MAGsAa
18SV4_ASV53578	MAGsA	MAGsAa
18SV4_ASV163330	MAGsA	MAGsAa
18SV4_ASV116910	MAGsA	MAGsAa
18SV4_ASV71340	MAGsA	MAGsAa
18SV4_ASV33416	MAGsA	MAGsAa
18SV4_ASV194882	MAGsA	MAGsAa
18SV4_ASV54936	MAGsA	MAGsAa
18SV4_ASV242378	MAGsA	MAGsAa
18SV4_ASV82846	MAGsA	MAGsAa
18SV4_ASV189415	MAGsA	MAGsAa
18SV4_ASV112642	MAGsA	MAGsAa
18SV4_ASV44798	MAGsA	MAGsAa
18SV4_ASV16231	MAGsA	MAGsAa
18SV4_ASV161232	MAGsA	MAGsAa
18SV4_ASV256930	MAGsA	MAGsAa
18SV4_ASV53581	MAGsA	MAGsAa
18SV4_ASV108296	MAGsA	MAGsAa
18SV4_ASV149639	MAGsA	MAGsAa
18SV4_ASV84484	MAGsA	MAGsAa
18SV4_ASV145160	MAGsA	MAGsAa
18SV4_ASV168497	MAGsA	MAGsAa
18SV4_ASV208430	MAGsA	MAGsAa
18SV4_ASV87566	MAGsA	MAGsAa
18SV4_ASV87211	MAGsA	MAGsAa
18SV4_ASV87502	MAGsA	MAGsAa
18SV4_ASV144764	MAGsA	MAGsAa
18SV4_ASV145036	MAGsA	MAGsAa
18SV4_ASV242811	MAGsA	MAGsAa
18SV4_ASV55176	MAGsA	MAGsAa
18SV4_ASV76231	MAGsA	MAGsAa
18SV4_ASV55286	MAGsA	MAGsAa
18SV4_ASV132170	MAGsA	MAGsAa
18SV4_ASV180334	MAGsA	MAGsAa
18SV4_ASV253675	MAGsA	MAGsAa
18SV4_ASV169136	MAGsA	MAGsAa
18SV4_ASV208539	MAGsA	MAGsAa
18SV4_ASV92945	MAGsA	MAGsAa
18SV4_ASV248219	MAGsA	MAGsAa
18SV4_ASV14564	MAGsA	MAGsAa
18SV4_ASV41313	MAGsA	MAGsAb
18SV4_ASV217124	MAGsA	MAGsAb
18SV4_ASV197819	MAGsA	MAGsAb
18SV4_ASV241965	MAGsA	MAGsAb
18SV4_ASV135199	MAGsA	MAGsAb
18SV4_ASV13199	MAGsA	MAGsAb
18SV4_ASV21266	MAGsA	MAGsAb
18SV4_ASV12682	MAGsA	MAGsAb
18SV4_ASV198745	MAGsA	MAGsAb
18SV4_ASV65131	MAGsA	MAGsAb
18SV4_ASV191394	MAGsA	MAGsAb
18SV4_ASV71176	MAGsA	MAGsAb
18SV4_ASV182165	MAGsA	MAGsAb
18SV4_ASV208959	MAGsA	MAGsAb
18SV4_ASV151398	MAGsA	MAGsAb
18SV4_ASV77734	MAGsA	MAGsAb
18SV4_ASV241605	MAGsA	MAGsAb
18SV4_ASV82092	MAGsA	MAGsAb
18SV4_ASV142096	MAGsA	MAGsAb
18SV4_ASV66207	MAGsA	MAGsAb
18SV4_ASV39740	MAGsA	MAGsAb
18SV4_ASV96328	MAGsA	MAGsAb
18SV4_ASV37632	MAGsA	MAGsAb
18SV4_ASV242206	MAGsA	MAGsAb
18SV4_ASV52268	MAGsA	MAGsAb
18SV4_ASV84530	MAGsA	MAGsAb
18SV4_ASV217962	MAGsA	MAGsAb
18SV4_ASV105993	MAGsA	MAGsAb
18SV4_ASV84527	MAGsA	MAGsAb
18SV4_ASV70370	MAGsA	MAGsAb
18SV4_ASV96543	MAGsA	MAGsAb
18SV4_ASV149647	MAGsA	MAGsAb
18SV4_ASV116971	MAGsA	MAGsAb
18SV4_ASV162114	MAGsA	MAGsAb
18SV4_ASV168817	MAGsA	MAGsAb
18SV4_ASV212315	MAGsA	MAGsAb
18SV4_ASV109126	MAGsA	MAGsAb
18SV4_ASV105283	MAGsA	MAGsAb
18SV4_ASV105667	MAGsA	MAGsAb
18SV4_ASV14135	MAGsA	MAGsAb
18SV4_ASV70675	MAGsA	MAGsAb
18SV4_ASV56456	MAGsA	MAGsAb
18SV4_ASV96334	MAGsA	MAGsAb
18SV4_ASV150364	MAGsA	MAGsAb
18SV4_ASV20790	MAGsA	MAGsAb
18SV4_ASV150326	MAGsA	MAGsAb
18SV4_ASV36849	MAGsA	MAGsAb
18SV4_ASV28124	MAGsA	MAGsAb
18SV4_ASV237057	MAGsA	MAGsAb
18SV4_ASV104931	MAGsA	MAGsAb
18SV4_ASV18261	MAGsA	MAGsAb
18SV4_ASV256767	MAGsA	MAGsAb
18SV4_ASV259	MAGsA	MAGsAb
18SV4_ASV88596	MAGsA	MAGsAb
18SV4_ASV191356	MAGsA	MAGsAb
18SV4_ASV168921	MAGsA	MAGsAb
18SV4_ASV55299	MAGsA	MAGsAb
18SV4_ASV32155	MAGsA	MAGsAb
18SV4_ASV231546	MAGsA	MAGsAb
18SV4_ASV93959	MAGsA	MAGsAb
18SV4_ASV71494	MAGsA	MAGsAb
18SV4_ASV32777	MAGsA	MAGsAb
18SV4_ASV132335	MAGsA	MAGsAb
18SV4_ASV113079	MAGsA	MAGsAb
18SV4_ASV248617	MAGsA	MAGsAb
18SV4_ASV112962	MAGsA	MAGsAb
18SV4_ASV53213	MAGsA	MAGsAb
18SV4_ASV105296	MAGsA	MAGsAb
18SV4_ASV15238	MAGsA	MAGsAb
18SV4_ASV183693	MAGsA	MAGsAb
18SV4_ASV168008	MAGsA	MAGsAb
18SV4_ASV213196	MAGsA	MAGsAb
18SV4_ASV25163	MAGsA	MAGsAb
18SV4_ASV101648	MAGsA	MAGsAb
18SV4_ASV128364	MAGsA	MAGsAb
18SV4_ASV246847	MAGsA	MAGsAb
18SV4_ASV201577	MAGsA	MAGsAb
18SV4_ASV31174	MAGsA	MAGsAb
18SV4_ASV148577	MAGsA	MAGsAb
18SV4_ASV76635	MAGsA	MAGsAb
18SV4_ASV36322	MAGsA	MAGsAb
18SV4_ASV13508	MAGsA	MAGsAb
18SV4_ASV50699	MAGsA	MAGsAb
18SV4_ASV13557	MAGsA	MAGsAb
18SV4_ASV67211	MAGsA	MAGsAb
18SV4_ASV191519	MAGsA	MAGsAb
18SV4_ASV11780	MAGsA	MAGsAb
18SV4_ASV130872	MAGsA	MAGsAb
18SV4_ASV146352	MAGsA	MAGsAb
18SV4_ASV221297	MAGsA	MAGsAb
18SV4_ASV76634	MAGsA	MAGsAb
18SV4_ASV207046	MAGsA	MAGsAb
18SV4_ASV168414	MAGsA	MAGsAb
18SV4_ASV174122	Hibberdiales	Env1
18SV4_ASV240729	Hibberdiales	Env1
18SV4_ASV110774	Hibberdiales	Env1
18SV4_ASV123483	Hibberdiales	Env1
18SV4_ASV41801	Hibberdiales	Env1
18SV4_ASV157210	Hibberdiales	Env1
18SV4_ASV253790	Hibberdiales	Env1
18SV4_ASV27262	Hibberdiales	Env1
18SV4_ASV65322	Hibberdiales	Env1
18SV4_ASV181024	Hibberdiales	Env1
18SV4_ASV115422	Hibberdiales	Env1
18SV4_ASV42959	Hibberdiales	Env1
18SV4_ASV89277	Hibberdiales	Env1
18SV4_ASV141598	Hibberdiales	Env1
18SV4_ASV368	Hibberdiales	Env1
18SV4_ASV154261	Hibberdiales	Env1
18SV4_ASV94040	Hibberdiales	Env1
18SV4_ASV233389	Hibberdiales	Env1
18SV4_ASV50331	Hibberdiales	Env1
18SV4_ASV20030	Hibberdiales	Env1
18SV4_ASV174573	Hibberdiales	Env1
18SV4_ASV100890	Hibberdiales	Env2
18SV4_ASV10460	Hibberdiales	Env2
18SV4_ASV135980	Hibberdiales	Env2
18SV4_ASV232948	Hibberdiales	Env2
18SV4_ASV179279	Hibberdiales	Env2
18SV4_ASV133547	Hibberdiales	Env2
18SV4_ASV56903	Hibberdiales	Env2
18SV4_ASV196820	Hibberdiales	Env2
18SV4_ASV31941	Hibberdiales	Env2
18SV4_ASV107367	Hibberdiales	Env2
18SV4_ASV183402	Hibberdiales	Env2
18SV4_ASV50462	Hibberdiales	Env2
18SV4_ASV50498	Hibberdiales	Env2
18SV4_ASV103450	Hibberdiales	Env2
18SV4_ASV193262	Hibberdiales	Env2
18SV4_ASV12732	Hibberdiales	Env2
18SV4_ASV176112	Hibberdiales	Env2
18SV4_ASV70720	Hibberdiales	Env2
18SV4_ASV118835	Hibberdiales	Env2
18SV4_ASV177604	Hibberdiales	Env2
18SV4_ASV14104	Hibberdiales	Env2
18SV4_ASV89082	Hibberdiales	Env2
18SV4_ASV242129	Hibberdiales	Env2
18SV4_ASV179664	Hibberdiales	Env2
18SV4_ASV108011	Hibberdiales	Env2
18SV4_ASV163527	Hibberdiales	Env2
18SV4_ASV71604	Hibberdiales	Env2
18SV4_ASV47718	Hibberdiales	Env2
18SV4_ASV12758	Hibberdiales	Env2
18SV4_ASV104350	Hibberdiales	Env2
18SV4_ASV135954	Hibberdiales	Env2
18SV4_ASV242222	Hibberdiales	Env2
18SV4_ASV108014	Hibberdiales	Env2
18SV4_ASV136882	Hibberdiales	Env2
18SV4_ASV21144	Hibberdiales	Env2
18SV4_ASV22875	Hibberdiales	Env2
18SV4_ASV27728	Hibberdiales	Env2
18SV4_ASV30931	MAGsB	MAGsBa
18SV4_ASV211982	MAGsB	MAGsBa
18SV4_ASV195206	MAGsB	MAGsBa
18SV4_ASV184660	MAGsB	MAGsBa
18SV4_ASV150507	MAGsB	MAGsBa
18SV4_ASV185621	MAGsB	MAGsBb
18SV4_ASV257963	MAGsB	MAGsBb
18SV4_ASV118735	MAGsB	MAGsBb
18SV4_ASV176840	MAGsB	MAGsBb
18SV4_ASV123332	MAGsB	MAGsBb
18SV4_ASV243120	MAGsB	MAGsBb
18SV4_ASV61238	MAGsB	MAGsBb
18SV4_ASV61244	MAGsB	MAGsBb
18SV4_ASV266546	MAGsB	MAGsBb
18SV4_ASV161076	MAGsB	MAGsBb
18SV4_ASV92227	MAGsB	MAGsBb
18SV4_ASV101032	MAGsB	MAGsBb
18SV4_ASV169216	MAGsB	MAGsBb
18SV4_ASV135097	MAGsB	MAGsBb
18SV4_ASV257999	MAGsB	MAGsBb
18SV4_ASV128720	MAGsB	MAGsBb
18SV4_ASV241250	MAGsB	MAGsBb
18SV4_ASV173210	MAGsB	MAGsBb
18SV4_ASV149997	MAGsB	MAGsBb
18SV4_ASV218361	MAGsB	MAGsBb
18SV4_ASV123233	MAGsB	MAGsBb
18SV4_ASV123205	MAGsB	MAGsBb
18SV4_ASV106299	MAGsB	MAGsBb
18SV4_ASV96929	MAGsB	MAGsBb
18SV4_ASV182056	MAGsB	MAGsBb
18SV4_ASV156595	MAGsB	MAGsBb
18SV4_ASV64478	MAGsB	MAGsBb
18SV4_ASV48872	MAGsB	MAGsBb
18SV4_ASV150702	MAGsB	MAGsBb
18SV4_ASV48898	MAGsB	MAGsBb
18SV4_ASV217113	MAGsB	MAGsBb
18SV4_ASV78780	MAGsB	MAGsBb
18SV4_ASV22310	MAGsB	MAGsBb
18SV4_ASV54753	MAGsB	MAGsBb
18SV4_ASV97277	MAGsB	MAGsBb
18SV4_ASV119569	MAGsB	MAGsBb
18SV4_ASV126127	MAGsB	MAGsBb
18SV4_ASV132659	MAGsB	MAGsBb
18SV4_ASV55112	MAGsB	MAGsBb
18SV4_ASV100795	MAGsB	MAGsBb
18SV4_ASV154264	MAGsB	MAGsBb
18SV4_ASV17047	MAGsB	MAGsBb
18SV4_ASV70540	MAGsB	MAGsBb
18SV4_ASV215753	MAGsB	MAGsBb
18SV4_ASV207430	MAGsB	MAGsBb
18SV4_ASV128006	MAGsB	MAGsBb
18SV4_ASV243953	MAGsB	MAGsBb
18SV4_ASV113922	MAGsB	MAGsBb
18SV4_ASV114050	MAGsB	MAGsBb
18SV4_ASV190053	MAGsB	MAGsBb
18SV4_ASV72154	MAGsB	MAGsBb
18SV4_ASV132115	MAGsB	MAGsBb
18SV4_ASV157797	MAGsB	MAGsBb
18SV4_ASV243530	MAGsB	MAGsBb
18SV4_ASV217398	MAGsB	MAGsBb
18SV4_ASV41066	MAGsB	MAGsBb
18SV4_ASV100057	MAGsB	MAGsBb
18SV4_ASV92456	MAGsB	MAGsBb
18SV4_ASV194613	MAGsB	MAGsBb
18SV4_ASV87356	MAGsB	MAGsBb
18SV4_ASV178182	MAGsB	MAGsBb
18SV4_ASV50502	MAGsB	MAGsBb
18SV4_ASV257000	MAGsB	MAGsBb
18SV4_ASV92064	MAGsB	MAGsBb
18SV4_ASV107096	MAGsB	MAGsBb
18SV4_ASV113456	MAGsB	MAGsBb
18SV4_ASV44620	MAGsB	MAGsBb
18SV4_ASV169486	MAGsB	MAGsBb
18SV4_ASV208661	MAGsB	MAGsBb
18SV4_ASV108384	MAGsB	MAGsBb
18SV4_ASV187487	MAGsB	MAGsBb
18SV4_ASV22588	MAGsB	MAGsBb
18SV4_ASV33088	MAGsB	MAGsBb
18SV4_ASV197161	MAGsB	MAGsBb
18SV4_ASV101191	MAGsB	MAGsBb
18SV4_ASV70718	MAGsB	MAGsBb
18SV4_ASV25243	MAGsB	MAGsBb
18SV4_ASV177099	MAGsB	MAGsBb
18SV4_ASV76144	MAGsB	MAGsBb
18SV4_ASV27416	MAGsB	MAGsBb
18SV4_ASV207645	MAGsB	MAGsBb
18SV4_ASV182832	MAGsB	MAGsBb
18SV4_ASV168352	MAGsB	MAGsBb
18SV4_ASV147302	MAGsB	MAGsBb
18SV4_ASV87506	MAGsB	MAGsBb
18SV4_ASV96663	MAGsB	MAGsBb
18SV4_ASV191659	MAGsB	MAGsBb
18SV4_ASV183920	MAGsB	MAGsBb
18SV4_ASV112286	MAGsB	MAGsBb
18SV4_ASV13042	MAGsB	MAGsBb
18SV4_ASV187483	MAGsB	MAGsBb
18SV4_ASV117596	MAGsB	MAGsBb
18SV4_ASV56814	MAGsB	MAGsBb
18SV4_ASV121112	MAGsB	MAGsBb
18SV4_ASV144730	MAGsB	MAGsBb
18SV4_ASV174926	MAGsB	MAGsBb
18SV4_ASV147531	MAGsB	MAGsBb
18SV4_ASV193078	MAGsB	MAGsBb
18SV4_ASV88186	MAGsB	MAGsBb
18SV4_ASV100442	MAGsB	MAGsBb
18SV4_ASV132688	MAGsB	MAGsBb
18SV4_ASV31442	MAGsB	MAGsBb
18SV4_ASV132217	MAGsB	MAGsBb
18SV4_ASV227369	MAGsB	MAGsBb
18SV4_ASV173798	MAGsB	MAGsBb
18SV4_ASV173164	MAGsB	MAGsBb
18SV4_ASV247432	MAGsB	MAGsBb
18SV4_ASV31303	MAGsB	MAGsBb
18SV4_ASV173407	MAGsB	MAGsBb
18SV4_ASV36506	MAGsB	MAGsBb
18SV4_ASV237064	MAGsB	MAGsBb
18SV4_ASV131757	MAGsB	MAGsBb
18SV4_ASV256923	MAGsB	MAGsBb
18SV4_ASV132693	MAGsB	MAGsBb
18SV4_ASV217504	MAGsB	MAGsBb
18SV4_ASV172423	MAGsB	MAGsBb
18SV4_ASV194337	MAGsB	MAGsBb
18SV4_ASV149741	MAGsB	MAGsBb
18SV4_ASV215645	MAGsB	MAGsBb
18SV4_ASV193939	MAGsB	MAGsBb
18SV4_ASV164934	MAGsB	MAGsBb
18SV4_ASV222705	MAGsB	MAGsBb
18SV4_ASV94877	MAGsB	MAGsBb
18SV4_ASV215180	MAGsB	MAGsBb
18SV4_ASV81354	MAGsB	MAGsBb
18SV4_ASV215608	MAGsB	MAGsBb
18SV4_ASV164968	MAGsB	MAGsBb
18SV4_ASV222687	MAGsB	MAGsBb
18SV4_ASV161221	MAGsB	MAGsBb
18SV4_ASV66541	MAGsB	MAGsBb
18SV4_ASV101449	MAGsB	MAGsBb
18SV4_ASV132156	MAGsB	MAGsBb
18SV4_ASV168952	MAGsB	MAGsBb
18SV4_ASV26750	MAGsB	MAGsBb
18SV4_ASV217381	MAGsB	MAGsBb
18SV4_ASV217333	MAGsB	MAGsBb
18SV4_ASV167184	MAGsB	MAGsBb
18SV4_ASV222862	MAGsB	MAGsBb
18SV4_ASV16987	MAGsB	MAGsBb
18SV4_ASV73067	MAGsB	MAGsBb
18SV4_ASV91977	MAGsB	MAGsBb
18SV4_ASV131957	MAGsB	MAGsBb
18SV4_ASV94910	MAGsB	MAGsBb
18SV4_ASV92606	MAGsB	MAGsBb
18SV4_ASV187179	MAGsB	MAGsBb
18SV4_ASV188351	MAGsB	MAGsBb
18SV4_ASV178101	MAGsB	MAGsBb
18SV4_ASV118768	MAGsB	MAGsBb
18SV4_ASV169585	MAGsB	MAGsBb
18SV4_ASV180893	MAGsB	MAGsBb
18SV4_ASV52278	MAGsB	MAGsBb
18SV4_ASV182504	MAGsB	MAGsBb
18SV4_ASV103317	MAGsB	MAGsBb
18SV4_ASV242101	MAGsB	MAGsBb
18SV4_ASV65803	MAGsB	MAGsBb
18SV4_ASV181624	MAGsB	MAGsBb
18SV4_ASV184333	MAGsB	MAGsBb
18SV4_ASV242474	MAGsB	MAGsBb
18SV4_ASV38042	MAGsB	MAGsBb
18SV4_ASV79581	MAGsB	MAGsBb
18SV4_ASV256863	MAGsB	MAGsBb
18SV4_ASV54965	MAGsB	MAGsBb
18SV4_ASV91996	MAGsB	MAGsBb
18SV4_ASV113796	MAGsB	MAGsBb
18SV4_ASV243486	MAGsB	MAGsBb
18SV4_ASV258047	MAGsB	MAGsBb
18SV4_ASV189584	MAGsB	MAGsBb
18SV4_ASV14661	MAGsB	MAGsBb
18SV4_ASV76069	MAGsB	MAGsBb
18SV4_ASV71443	MAGsB	MAGsBb
18SV4_ASV96494	MAGsB	MAGsBb
18SV4_ASV75710	MAGsB	MAGsBb
18SV4_ASV208175	MAGsB	MAGsBb
18SV4_ASV127413	MAGsB	MAGsBb
18SV4_ASV134351	MAGsB	MAGsBb
18SV4_ASV55180	MAGsB	MAGsBb
18SV4_ASV169117	MAGsB	MAGsBb
18SV4_ASV197707	MAGsB	MAGsBb
18SV4_ASV176580	MAGsB	MAGsBb
18SV4_ASV71602	MAGsB	MAGsBb
18SV4_ASV132497	MAGsB	MAGsBb
18SV4_ASV132271	MAGsB	MAGsBb
18SV4_ASV18732	MAGsB	MAGsBb
18SV4_ASV36693	MAGsB	MAGsBb
18SV4_ASV107637	MAGsB	MAGsBb
18SV4_ASV136596	MAGsB	MAGsBb
18SV4_ASV209203	MAGsB	MAGsBb
18SV4_ASV185316	MAGsB	MAGsBb
18SV4_ASV156649	MAGsB	MAGsBb
18SV4_ASV222855	MAGsB	MAGsBb
18SV4_ASV64919	MAGsB	MAGsBb
18SV4_ASV48635	MAGsB	MAGsBb
18SV4_ASV126204	MAGsB	MAGsBb
18SV4_ASV56595	MAGsB	MAGsBb
18SV4_ASV217514	MAGsB	MAGsBb
18SV4_ASV187131	MAGsB	MAGsBb
18SV4_ASV122627	MAGsB	MAGsBb
18SV4_ASV16536	MAGsB	MAGsBb
18SV4_ASV257865	MAGsB	MAGsBb
18SV4_ASV39244	MAGsB	MAGsBb
18SV4_ASV96439	MAGsB	MAGsBb
18SV4_ASV237042	MAGsB	MAGsBb
18SV4_ASV132613	MAGsB	MAGsBb
18SV4_ASV154955	MAGsB	MAGsBb
18SV4_ASV176858	MAGsB	MAGsBb
18SV4_ASV221268	MAGsB	MAGsBb
18SV4_ASV128341	MAGsB	MAGsBb
18SV4_ASV63558	MAGsB	MAGsBb
18SV4_ASV54731	MAGsB	MAGsBb
18SV4_ASV164932	MAGsB	MAGsBb
18SV4_ASV194644	MAGsB	MAGsBb
18SV4_ASV164877	MAGsB	MAGsBb
18SV4_ASV157867	MAGsB	MAGsBb
18SV4_ASV219	MAGsB	MAGsBb
18SV4_ASV141511	MAGsB	MAGsBb
18SV4_ASV132908	MAGsB	MAGsBb
18SV4_ASV15992	MAGsB	MAGsBb
18SV4_ASV31447	MAGsB	MAGsBb
18SV4_ASV211447	MAGsB	MAGsBb
18SV4_ASV14686	MAGsB	MAGsBb
18SV4_ASV73037	MAGsB	MAGsBb
18SV4_ASV92789	MAGsB	MAGsBb
18SV4_ASV188074	MAGsB	MAGsBb
18SV4_ASV39484	MAGsB	MAGsBb
18SV4_ASV18278	MAGsB	MAGsBb
18SV4_ASV188016	MAGsB	MAGsBb
18SV4_ASV188400	MAGsB	MAGsBb
18SV4_ASV218323	MAGsB	MAGsBc
18SV4_ASV107567	MAGsB	MAGsBc
18SV4_ASV243636	MAGsB	MAGsBc
18SV4_ASV202287	MAGsB	MAGsBc
18SV4_ASV159916	MAGsB	MAGsBc
18SV4_ASV132166	MAGsB	MAGsBc
18SV4_ASV73499	MAGsB	MAGsBc
18SV4_ASV93862	MAGsB	MAGsBc
18SV4_ASV236204	MAGsB	MAGsBc
18SV4_ASV111327	MAGsB	MAGsBc
18SV4_ASV47977	MAGsB	MAGsBc
18SV4_ASV217125	MAGsB	MAGsBc
18SV4_ASV195719	MAGsB	MAGsBc
18SV4_ASV195730	MAGsB	MAGsBc
18SV4_ASV95322	MAGsB	MAGsBc
18SV4_ASV232448	MAGsB	MAGsBc
18SV4_ASV78515	MAGsB	MAGsBc
18SV4_ASV181218	MAGsB	MAGsBc
18SV4_ASV217815	MAGsB	MAGsBc
18SV4_ASV192318	MAGsB	MAGsBc
18SV4_ASV210618	MAGsB	MAGsBc
18SV4_ASV135072	MAGsB	MAGsBc
18SV4_ASV210588	MAGsB	MAGsBc
18SV4_ASV191698	MAGsB	MAGsBc
18SV4_ASV40999	MAGsB	MAGsBc
18SV4_ASV14545	MAGsB	MAGsBc
18SV4_ASV168544	MAGsB	MAGsBc
18SV4_ASV87769	MAGsB	MAGsBc
18SV4_ASV87076	MAGsB	MAGsBc
18SV4_ASV177016	MAGsB	MAGsBc
18SV4_ASV31960	MAGsB	MAGsBc
18SV4_ASV87897	MAGsB	MAGsBc
18SV4_ASV130245	MAGsB	MAGsBc
18SV4_ASV212307	MAGsB	MAGsBc
18SV4_ASV78338	MAGsB	MAGsBc
18SV4_ASV40738	MAGsB	MAGsBc
18SV4_ASV15566	MAGsB	MAGsBc
18SV4_ASV129517	MAGsB	MAGsBc
18SV4_ASV121102	MAGsB	MAGsBc
18SV4_ASV181320	MAGsB	MAGsBc
18SV4_ASV254136	MAGsB	MAGsBc
18SV4_ASV123450	MAGsB	MAGsBc
18SV4_ASV195833	MAGsB	MAGsBc
18SV4_ASV22444	MAGsB	MAGsBc
18SV4_ASV131522	MAGsB	MAGsBc
18SV4_ASV110277	MAGsB	MAGsBc
18SV4_ASV243262	MAGsB	MAGsBc
18SV4_ASV247476	MAGsB	MAGsBc
18SV4_ASV131500	MAGsB	MAGsBc
18SV4_ASV84341	MAGsB	MAGsBc
18SV4_ASV92241	MAGsB	MAGsBc
18SV4_ASV218767	MAGsB	MAGsBc
18SV4_ASV29365	MAGsB	MAGsBc
18SV4_ASV108755	MAGsB	MAGsBc
18SV4_ASV176129	MAGsB	MAGsBc
18SV4_ASV18603	MAGsB	MAGsBc
18SV4_ASV193275	MAGsB	MAGsBc
18SV4_ASV112822	MAGsB	MAGsBc
18SV4_ASV141163	MAGsB	MAGsBc
18SV4_ASV33059	MAGsB	MAGsBc
18SV4_ASV145832	MAGsB	MAGsBc
18SV4_ASV143173	MAGsB	MAGsBc
18SV4_ASV107570	MAGsB	MAGsBc
18SV4_ASV190015	MAGsB	MAGsBc
18SV4_ASV207489	MAGsB	MAGsBc
18SV4_ASV111761	MAGsB	MAGsBc
18SV4_ASV198167	MAGsB	MAGsBc
18SV4_ASV137218	MAGsB	MAGsBc
18SV4_ASV182455	MAGsB	MAGsBc
18SV4_ASV65878	MAGsB	MAGsBc
18SV4_ASV61401	MAGsB	MAGsBc
18SV4_ASV131418	MAGsB	MAGsBc
18SV4_ASV115122	MAGsB	MAGsBc
18SV4_ASV181661	MAGsB	MAGsBc
18SV4_ASV133484	MAGsB	MAGsBc
18SV4_ASV148395	MAGsB	MAGsBc
18SV4_ASV206408	MAGsB	MAGsBc
18SV4_ASV208463	MAGsB	MAGsBc
18SV4_ASV193524	MAGsB	MAGsBc
18SV4_ASV242604	MAGsB	MAGsBc
18SV4_ASV241931	MAGsB	MAGsBc
18SV4_ASV144827	MAGsB	MAGsBc
18SV4_ASV92226	MAGsB	MAGsBc
18SV4_ASV153423	MAGsB	MAGsBc
18SV4_ASV182837	MAGsB	MAGsBc
18SV4_ASV165508	MAGsB	MAGsBc
18SV4_ASV45414	MAGsB	MAGsBc
18SV4_ASV186689	MAGsB	MAGsBc
18SV4_ASV66623	MAGsB	MAGsBc
18SV4_ASV133069	MAGsB	MAGsBc
18SV4_ASV146130	MAGsB	MAGsBc
18SV4_ASV132203	MAGsB	MAGsBc
18SV4_ASV44252	MAGsB	MAGsBc
18SV4_ASV115282	MAGsB	MAGsBc
18SV4_ASV110608	MAGsB	MAGsBc
18SV4_ASV206844	MAGsB	MAGsBc
18SV4_ASV92218	MAGsB	MAGsBc
18SV4_ASV243492	MAGsB	MAGsBc
18SV4_ASV151459	MAGsB	MAGsBc
18SV4_ASV17445	MAGsB	MAGsBc
18SV4_ASV158617	MAGsB	MAGsBc
18SV4_ASV123308	MAGsB	MAGsBc
18SV4_ASV118982	MAGsB	MAGsBc
18SV4_ASV176509	MAGsB	MAGsBc
18SV4_ASV255358	MAGsB	MAGsBc
18SV4_ASV257714	MAGsB	MAGsBc
18SV4_ASV105395	MAGsB	MAGsBc
18SV4_ASV56760	MAGsB	MAGsBc
18SV4_ASV44786	MAGsB	MAGsBc
18SV4_ASV134254	MAGsB	MAGsBc
18SV4_ASV100107	MAGsB	MAGsBc
18SV4_ASV37181	MAGsB	MAGsBc
18SV4_ASV73762	MAGsB	MAGsBc
18SV4_ASV31672	MAGsB	MAGsBc
18SV4_ASV175297	MAGsB	MAGsBc
18SV4_ASV163974	MAGsB	MAGsBc
18SV4_ASV174562	MAGsB	MAGsBc
18SV4_ASV156007	MAGsB	MAGsBc
18SV4_ASV100130	MAGsB	MAGsBc
18SV4_ASV56425	MAGsB	MAGsBc
18SV4_ASV188096	MAGsB	MAGsBc
18SV4_ASV119867	MAGsB	MAGsBc
18SV4_ASV131108	MAGsB	MAGsBc
18SV4_ASV11900	MAGsB	MAGsBc
18SV4_ASV168684	MAGsB	MAGsBc
18SV4_ASV243059	MAGsB	MAGsBc
18SV4_ASV206817	MAGsB	MAGsBc
18SV4_ASV153372	MAGsB	MAGsBc
18SV4_ASV257744	MAGsB	MAGsBc
18SV4_ASV136665	MAGsB	MAGsBc
18SV4_ASV150530	MAGsB	MAGsBc
18SV4_ASV200034	MAGsB	MAGsBc
18SV4_ASV125798	MAGsB	MAGsBc
18SV4_ASV133513	MAGsB	MAGsBc
18SV4_ASV228156	MAGsB	MAGsBc
18SV4_ASV228003	MAGsB	MAGsBc
18SV4_ASV66757	MAGsB	MAGsBc
18SV4_ASV12919	MAGsB	MAGsBc
18SV4_ASV169231	MAGsB	MAGsBc
18SV4_ASV136266	MAGsB	MAGsBc
18SV4_ASV200468	MAGsB	MAGsBc
18SV4_ASV144720	MAGsB	MAGsBc
18SV4_ASV133452	MAGsB	MAGsBc
18SV4_ASV55156	MAGsB	MAGsBc
18SV4_ASV39781	MAGsB	MAGsBc
18SV4_ASV123410	MAGsB	MAGsBc
18SV4_ASV263723	MAGsB	MAGsBc
18SV4_ASV263844	MAGsB	MAGsBc
18SV4_ASV29271	MAGsB	MAGsBc
18SV4_ASV164719	MAGsB	MAGsBc
18SV4_ASV73518	MAGsB	MAGsBc
18SV4_ASV61078	MAGsB	MAGsBc
18SV4_ASV218476	MAGsB	MAGsBc
18SV4_ASV17424	MAGsB	MAGsBc
18SV4_ASV187855	MAGsB	MAGsBc
18SV4_ASV151674	MAGsB	MAGsBc
18SV4_ASV145054	MAGsB	MAGsBc
18SV4_ASV92976	MAGsB	MAGsBc
18SV4_ASV117254	MAGsB	MAGsBc
18SV4_ASV217554	MAGsB	MAGsBc
18SV4_ASV257849	MAGsB	MAGsBc
18SV4_ASV263783	MAGsB	MAGsBc
18SV4_ASV214867	MAGsB	MAGsBc
18SV4_ASV158146	MAGsB	MAGsBc
18SV4_ASV263675	MAGsB	MAGsBc
18SV4_ASV56649	MAGsB	MAGsBc
18SV4_ASV30952	MAGsB	MAGsBc
18SV4_ASV246969	MAGsB	MAGsBc
18SV4_ASV30735	MAGsB	MAGsBc
18SV4_ASV231470	MAGsB	MAGsBc
18SV4_ASV199873	MAGsB	MAGsBc
18SV4_ASV28867	MAGsB	MAGsBc
18SV4_ASV17687	MAGsB	MAGsBc
18SV4_ASV36930	MAGsB	MAGsBc
18SV4_ASV105351	MAGsB	MAGsBc
18SV4_ASV96241	MAGsB	MAGsBc
18SV4_ASV6786	MAGsB	MAGsBc
18SV4_ASV14315	MAGsB	MAGsBc
18SV4_ASV220519	MAGsB	MAGsBc
18SV4_ASV258139	MAGsB	MAGsBc
18SV4_ASV163639	MAGsB	MAGsBc
18SV4_ASV156606	MAGsB	MAGsBc
18SV4_ASV97290	MAGsB	MAGsBc
18SV4_ASV193916	MAGsB	MAGsBc
18SV4_ASV54846	MAGsB	MAGsBc
18SV4_ASV111049	MAGsB	MAGsBc
18SV4_ASV218176	MAGsB	MAGsBc
18SV4_ASV263255	MAGsB	MAGsBc
18SV4_ASV157195	MAGsB	MAGsBc
18SV4_ASV22448	MAGsB	MAGsBc
18SV4_ASV1199	MAGsB	MAGsBc
18SV4_ASV133679	MAGsB	MAGsBc
18SV4_ASV123537	MAGsB	MAGsBc
18SV4_ASV164685	MAGsB	MAGsBc
18SV4_ASV222747	MAGsB	MAGsBc
18SV4_ASV82753	MAGsB	MAGsBc
18SV4_ASV97276	MAGsB	MAGsBc
18SV4_ASV188953	MAGsB	MAGsBc
18SV4_ASV175257	MAGsB	MAGsBc
18SV4_ASV188945	MAGsB	MAGsBc
18SV4_ASV218746	MAGsB	MAGsBc
18SV4_ASV100237	MAGsB	MAGsBc
18SV4_ASV92207	MAGsB	MAGsBc
18SV4_ASV111081	MAGsB	MAGsBc
18SV4_ASV94623	MAGsB	MAGsBc
18SV4_ASV206465	MAGsB	MAGsBc
18SV4_ASV92967	MAGsB	MAGsBc
18SV4_ASV175654	MAGsB	MAGsBc
18SV4_ASV264086	MAGsB	MAGsBc
18SV4_ASV73402	MAGsB	MAGsBc
18SV4_ASV6459	MAGsB	MAGsBc
18SV4_ASV85181	MAGsB	MAGsBc
18SV4_ASV123475	MAGsB	MAGsBc
18SV4_ASV263767	MAGsB	MAGsBc
18SV4_ASV111079	MAGsB	MAGsBc
18SV4_ASV156684	MAGsB	MAGsBc
18SV4_ASV235941	MAGsB	MAGsBc
18SV4_ASV111156	MAGsB	MAGsBc
18SV4_ASV74749	MAGsB	MAGsBc
18SV4_ASV133550	MAGsB	MAGsBc
18SV4_ASV218738	MAGsB	MAGsBc
18SV4_ASV92202	MAGsB	MAGsBc
18SV4_ASV56898	MAGsB	MAGsBc
18SV4_ASV145346	MAGsB	MAGsBc
18SV4_ASV218577	MAGsB	MAGsBc
18SV4_ASV55214	MAGsB	MAGsBc
18SV4_ASV188940	MAGsB	MAGsBc
18SV4_ASV106222	ChrysosaccaApoikiida	Env3
18SV4_ASV254950	ChrysosaccaApoikiida	Env3
18SV4_ASV74645	ChrysosaccaApoikiida	Env3
18SV4_ASV52175	ChrysosaccaApoikiida	Env3
18SV4_ASV158135	ChrysosaccaApoikiida	Env3
18SV4_ASV142704	ChrysosaccaApoikiida	Chromulina
18SV4_ASV123377	ChrysosaccaApoikiida	Chromulina
18SV4_ASV45377	ChrysosaccaApoikiida	Chromulina
18SV4_ASV165498	ChrysosaccaApoikiida	Chromulina
18SV4_ASV33409	Hydrurales	Hydrurales
18SV4_ASV192077	Hydrurales	Hydrurales
18SV4_ASV74899	Hydrurales	Hydrurales
18SV4_ASV199494	Hydrurales	Hydrurales
18SV4_ASV99841	Hydrurales	Hydrurales
18SV4_ASV185673	Hydrurales	Hydrurales
18SV4_ASV5714	Hydrurales	Hydrurales
18SV4_ASV223119	Hydrurales	Hydrurales
18SV4_ASV246940	Hydrurales	Hydrurales
18SV4_ASV153205	Hydrurales	Hydrurales
18SV4_ASV191306	Hydrurales	Hydrurales
18SV4_ASV207386	Hydrurales	Hydrurales
18SV4_ASV19915	Hydrurales	Hydrurales
18SV4_ASV149731	Hydrurales	Hydrurales
18SV4_ASV97030	Hydrurales	Hydrurales
18SV4_ASV5965	Hydrurales	Hydrurales
18SV4_ASV190933	Hydrurales	Hydrurales
18SV4_ASV46102	Hydrurales	Hydrurales
18SV4_ASV234747	Hydrurales	Hydrurales
18SV4_ASV209649	Hydrurales	Hydrurales
18SV4_ASV205462	Hydrurales	Hydrurales
18SV4_ASV53297	Hydrurales	Hydrurales
18SV4_ASV175061	Hydrurales	Hydrurales
18SV4_ASV177036	Hydrurales	Hydrurales
18SV4_ASV99839	Hydrurales	Hydrurales
18SV4_ASV71942	Hydrurales	Hydrurales
18SV4_ASV130079	Chromulinales	Chrysamoeba
18SV4_ASV212908	Chromulinales	Chrysamoeba
18SV4_ASV151633	Chromulinales	Chrysamoeba
18SV4_ASV143675	Chromulinales	Chrysamoeba
18SV4_ASV83387	Chromulinales	Chrysamoeba
18SV4_ASV149288	Ochromonadales	Melkoniana
18SV4_ASV130382	Ochromonadales	Melkoniana
18SV4_ASV102366	Ochromonadales	Melkoniana
18SV4_ASV190016	Ochromonadales	Chrysonephele
18SV4_ASV104679	Ochromonadales	Chrysonephele
18SV4_ASV164333	Ochromonadales	Chrysonephele
18SV4_ASV76098	Ochromonadales	Poterioochromonas
18SV4_ASV234330	Ochromonadales	Poterioochromonas
18SV4_ASV218254	Ochromonadales	Poterioochromonas
18SV4_ASV168416	Ochromonadales	Poterioochromonas
18SV4_ASV32142	Ochromonadales	Poterioochromonas
18SV4_ASV146974	Ochromonadales	Poterioochromonas
18SV4_ASV12238	Ochromonadales	Poterioochromonas
18SV4_ASV242140	Ochromonadales	Poteriospumella
18SV4_ASV119337	Ochromonadales	Chrysophyceae1
18SV4_ASV45382	Ochromonadales	Chrysophyceae1
18SV4_ASV118858	Ochromonadales	Chrysophyceae1
18SV4_ASV103880	Ochromonadales	Chrysophyceae1
18SV4_ASV77265	Ochromonadales	Chrysophyceae1
18SV4_ASV88405	Ochromonadales	Chrysophyceae1
18SV4_ASV231657	Ochromonadales	Chrysophyceae1
18SV4_ASV27348	Ochromonadales	Chrysophyceae2
18SV4_ASV72747	Ochromonadales	Chrysophyceae2
18SV4_ASV114644	Ochromonadales	Chrysophyceae2
18SV4_ASV12417	Ochromonadales	Pedospumella
18SV4_ASV177470	Ochromonadales	Pedospumella
18SV4_ASV78196	Ochromonadales	Pedospumella
18SV4_ASV168270	Ochromonadales	Pedospumella
18SV4_ASV138177	Ochromonadales	Pedospumella
18SV4_ASV103442	Ochromonadales	Pedospumella
18SV4_ASV73816	Ochromonadales	Pedospumella
18SV4_ASV109200	Ochromonadales	Pedospumella
18SV4_ASV7892	Ochromonadales	Pedospumella
18SV4_ASV102876	Ochromonadales	Pedospumella
18SV4_ASV122999	Ochromonadales	Pedospumella
18SV4_ASV14323	Ochromonadales	Pedospumella
18SV4_ASV25462	Ochromonadales	Pedospumella
18SV4_ASV22842	Ochromonadales	Pedospumella
18SV4_ASV133351	Ochromonadales	Pedospumella
18SV4_ASV162448	Ochromonadales	Pedospumella
18SV4_ASV110455	Ochromonadales	Pedospumella
18SV4_ASV15948	Ochromonadales	Pedospumella
18SV4_ASV36185	Ochromonadales	Pedospumella
18SV4_ASV223173	Ochromonadales	Pedospumella
18SV4_ASV7142	Ochromonadales	Pedospumella
18SV4_ASV166538	Ochromonadales	Pedospumella
18SV4_ASV172695	Ochromonadales	Pedospumella
18SV4_ASV82744	Ochromonadales	Pedospumella
18SV4_ASV12680	Ochromonadales	Pedospumella
18SV4_ASV136281	Ochromonadales	Pedospumella
18SV4_ASV164970	Ochromonadales	Pedospumella
18SV4_ASV71981	Ochromonadales	Pedospumella
18SV4_ASV66069	Ochromonadales	Pedospumella
18SV4_ASV94436	Ochromonadales	Pedospumella
18SV4_ASV73410	Ochromonadales	Pedospumella
18SV4_ASV65589	Ochromonadales	Pedospumella
18SV4_ASV64700	Ochromonadales	Pedospumella
18SV4_ASV11750	Ochromonadales	Pedospumella
18SV4_ASV123282	Ochromonadales	Pedospumella
18SV4_ASV25788	Ochromonadales	Pedospumella
18SV4_ASV1626	Ochromonadales	Pedospumella
18SV4_ASV176067	Ochromonadales	Pedospumella
18SV4_ASV42924	Ochromonadales	Pedospumella
18SV4_ASV133115	Ochromonadales	Pedospumella
18SV4_ASV264182	Ochromonadales	Pedospumella
18SV4_ASV263896	Ochromonadales	Pedospumella
18SV4_ASV95785	Ochromonadales	Pedospumella
18SV4_ASV235646	Ochromonadales	Pedospumella
18SV4_ASV21310	Ochromonadales	Dinobryon-like
18SV4_ASV98020	Ochromonadales	Dinobryon-like
18SV4_ASV133292	Ochromonadales	Dinobryon-like
18SV4_ASV266970	Ochromonadales	Dinobryon-like
18SV4_ASV97061	Ochromonadales	Dinobryon-like
18SV4_ASV263507	Ochromonadales	Dinobryon-like
18SV4_ASV5832	Ochromonadales	Dinobryon-like
18SV4_ASV169115	Ochromonadales	Dinobryon-like
18SV4_ASV21793	Ochromonadales	Dinobryon-like
18SV4_ASV66121	Ochromonadales	Dinobryon-like
18SV4_ASV180007	Ochromonadales	Dinobryon-like
18SV4_ASV6109	Ochromonadales	Dinobryon-like
18SV4_ASV207346	Ochromonadales	Dinobryon-like
18SV4_ASV233559	Ochromonadales	Dinobryon-like
18SV4_ASV153993	Ochromonadales	Dinobryon-like
18SV4_ASV101757	Ochromonadales	Dinobryon-like
18SV4_ASV149226	Ochromonadales	Dinobryon-like
18SV4_ASV243870	Ochromonadales	Dinobryon-like
18SV4_ASV170433	Ochromonadales	Dinobryon-like
18SV4_ASV95186	Ochromonadales	Dinobryon-like
18SV4_ASV149682	Ochromonadales	Dinobryon-like
18SV4_ASV202362	Ochromonadales	Dinobryon-like
18SV4_ASV95960	Ochromonadales	Dinobryon-like
18SV4_ASV209696	Ochromonadales	Dinobryon-like
18SV4_ASV235280	Ochromonadales	Dinobryon-like
18SV4_ASV169124	Ochromonadales	Dinobryon-like
18SV4_ASV242884	Ochromonadales	Dinobryon-like
18SV4_ASV125554	Ochromonadales	Dinobryon-like
18SV4_ASV23886	Ochromonadales	Dinobryon-like
18SV4_ASV185187	Ochromonadales	Dinobryon-like
18SV4_ASV94852	Ochromonadales	Dinobryon-like
18SV4_ASV63421	Ochromonadales	Dinobryon-like
18SV4_ASV106227	Ochromonadales	Dinobryon-like
18SV4_ASV218315	Ochromonadales	Dinobryon-like
18SV4_ASV43707	Ochromonadales	Dinobryon-like
18SV4_ASV74742	Ochromonadales	Dinobryon-like
18SV4_ASV102669	Ochromonadales	Dinobryon-like
18SV4_ASV198619	Ochromonadales	Dinobryon-like
18SV4_ASV177957	Ochromonadales	Dinobryon-like
18SV4_ASV233513	Ochromonadales	Dinobryon-like
18SV4_ASV111070	Ochromonadales	Dinobryon-like
18SV4_ASV167681	Ochromonadales	Dinobryon-like
18SV4_ASV146362	Ochromonadales	Dinobryon-like
18SV4_ASV97963	Ochromonadales	Dinobryon-like
18SV4_ASV263354	Ochromonadales	Dinobryon-like
18SV4_ASV107551	Ochromonadales	Dinobryon-like
18SV4_ASV176491	Ochromonadales	Dinobryon-like
18SV4_ASV189371	Ochromonadales	Dinobryon-like
18SV4_ASV246938	Ochromonadales	Dinobryon-like
18SV4_ASV112529	Ochromonadales	Dinobryon-like
18SV4_ASV97065	Ochromonadales	Dinobryon-like
18SV4_ASV208701	Ochromonadales	Dinobryon-like
18SV4_ASV21491	Ochromonadales	Dinobryon-like
18SV4_ASV66984	Ochromonadales	Dinobryon-like
18SV4_ASV243222	Ochromonadales	Dinobryon-like
18SV4_ASV135768	Ochromonadales	Dinobryon-like
18SV4_ASV255836	Ochromonadales	Dinobryon-like
18SV4_ASV6169	Ochromonadales	Dinobryon-like
18SV4_ASV206568	Ochromonadales	Dinobryon-like
18SV4_ASV244268	Ochromonadales	Dinobryon-like
18SV4_ASV137369	Ochromonadales	Dinobryon-like
18SV4_ASV144733	Ochromonadales	Dinobryon-like
18SV4_ASV174352	Ochromonadales	Dinobryon-like
18SV4_ASV69591	Ochromonadales	Dinobryon-like
18SV4_ASV263612	Ochromonadales	Dinobryon-like
18SV4_ASV147741	Ochromonadales	Dinobryon-like
18SV4_ASV69909	Ochromonadales	Dinobryon-like
18SV4_ASV108488	Ochromonadales	Dinobryon-like
18SV4_ASV212855	Ochromonadales	Dinobryon-like
18SV4_ASV5940	Ochromonadales	Dinobryon-like
18SV4_ASV96985	Ochromonadales	Dinobryon-like
18SV4_ASV6149	Ochromonadales	Dinobryon-like
18SV4_ASV133372	Ochromonadales	Dinobryon-like
18SV4_ASV125746	Ochromonadales	Dinobryon-like
18SV4_ASV122212	Ochromonadales	Dinobryon-like
18SV4_ASV82643	Ochromonadales	Dinobryon-like
18SV4_ASV266505	Ochromonadales	Dinobryon-like
18SV4_ASV240991	Ochromonadales	Dinobryon-like
18SV4_ASV91998	Ochromonadales	Dinobryon-like
18SV4_ASV111019	Ochromonadales	Dinobryon-like
18SV4_ASV27683	Ochromonadales	Dinobryon-like
18SV4_ASV76640	Ochromonadales	Dinobryon-like
18SV4_ASV154784	Ochromonadales	Dinobryon-like
18SV4_ASV143958	Ochromonadales	Dinobryon-like
18SV4_ASV13391	Ochromonadales	Dinobryon-like
18SV4_ASV70144	Ochromonadales	Dinobryon-like
18SV4_ASV28584	Ochromonadales	Dinobryon-like
18SV4_ASV214676	Ochromonadales	Dinobryon-like
18SV4_ASV64159	Ochromonadales	Dinobryon-like
18SV4_ASV78607	Ochromonadales	Dinobryon-like
18SV4_ASV73246	Ochromonadales	Dinobryon-like
18SV4_ASV6112	Ochromonadales	Dinobryon-like
18SV4_ASV45772	Ochromonadales	Dinobryon-like
18SV4_ASV118219	Ochromonadales	Dinobryon-like
18SV4_ASV137078	Ochromonadales	Dinobryon-like
18SV4_ASV155411	Ochromonadales	Dinobryon-like
18SV4_ASV78653	Ochromonadales	Dinobryon-like
18SV4_ASV179441	Ochromonadales	Dinobryon-like
18SV4_ASV74437	Ochromonadales	Dinobryon-like
18SV4_ASV180060	Ochromonadales	Dinobryon-like
18SV4_ASV266856	Ochromonadales	Dinobryon-like
18SV4_ASV48052	Ochromonadales	Dinobryon-like
18SV4_ASV174602	Ochromonadales	Dinobryon-like
18SV4_ASV174795	Ochromonadales	Dinobryon-like
18SV4_ASV20107	Ochromonadales	Dinobryon-like
18SV4_ASV96145	Ochromonadales	Dinobryon-like
18SV4_ASV234749	Ochromonadales	Dinobryon-like
18SV4_ASV33263	Ochromonadales	Dinobryon-like
18SV4_ASV146815	Ochromonadales	Dinobryon-like
18SV4_ASV72053	Ochromonadales	Dinobryon-like
18SV4_ASV94657	Ochromonadales	Dinobryon-like
18SV4_ASV123517	Ochromonadales	Dinobryon-like
18SV4_ASV80110	Ochromonadales	Dinobryon-like
18SV4_ASV170497	Ochromonadales	Dinobryon-like
18SV4_ASV248863	Ochromonadales	Dinobryon-like
18SV4_ASV5672	Ochromonadales	Dinobryon-like
18SV4_ASV101394	Ochromonadales	Dinobryon-like
18SV4_ASV34923	Ochromonadales	Dinobryon-like
18SV4_ASV177885	Ochromonadales	Dinobryon-like
18SV4_ASV12521	Ochromonadales	Dinobryon-like
18SV4_ASV148788	Ochromonadales	Dinobryon-like
18SV4_ASV29337	Ochromonadales	Dinobryon-like
